# Comprehensive Genomic Characterization of Breast Tumors with BRCA1 and BRCA2 Mutations

**DOI:** 10.1101/409813

**Authors:** Avantika Lal, Daniele Ramazzotti, Ziming Weng, Keli Liu, James M. Ford, Arend Sidow

## Abstract

**Background:** Germline mutations in the BRCA1 and BRCA2 genes predispose carriers to breast and ovarian cancer, and there remains a need to identify the specific genomic mechanisms by which cancer evolves in these patients. Here we present a systematic genomic analysis of breast tumors with BRCA1 and BRCA2 mutations.

**Methods:** We analyzed genomic data from breast tumors, with a focus on comparing tumors with BRCA1/BRCA2 gene mutations with common classes of sporadic breast tumors.

**Results:** We identify differences between BRCA-mutated and sporadic breast tumors in patterns of point mutation, DNA methylation and structural variation. We show that structural variation disproportionately affects tumor suppressor genes and identify specific driver gene candidates that are enriched for structural variation.

**Conclusions:** Compared to sporadic tumors, BRCA-mutated breast tumors show signals of reduced DNA methylation, more ancestral cell divisions, and elevated rates of structural variation that tend to disrupt highly expressed protein-coding genes and known tumor suppressors. Our analysis suggests that BRCA-mutated tumors are more aggressive than sporadic breast cancers because loss of the BRCA pathway causes multiple processes of mutagenesis and gene dysregulation.
