## Supplementary Table 2 for "Comprehensive Genomic Characterization of Breast Tumors with BRCA1 and BRCA2 Mutations"

### Sheet: COSMIC signatures
	COSMIC Signature1	COSMIC Signature2	COSMIC Signature3	COSMIC Signature4	COSMIC Signature5	COSMIC Signature6	COSMIC Signature7	COSMIC Signature8	COSMIC Signature9	COSMIC Signature10	COSMIC Signature11	COSMIC Signature12	COSMIC Signature13	COSMIC Signature14	COSMIC Signature15	COSMIC Signature16	COSMIC Signature17	COSMIC Signature18	COSMIC Signature19	COSMIC Signature20	COSMIC Signature21	COSMIC Signature22	COSMIC Signature23	COSMIC Signature24	COSMIC Signature25	COSMIC Signature26	COSMIC Signature27	COSMIC Signature28	COSMIC Signature29	COSMIC Signature30
background_signature	0.338457	0.300621	0.758244	0.460369	0.934999	0.386983	0.381617	0.614206	0.639086	0.192811	0.504725	0.763742	0.205242	0.408411	0.367281	0.910988	0.249421	0.290221	0.621635	0.593601	0.479116	0.17563	0.453433	0.358911	0.627685	0.692275	0.159728	0.264698	0.393202	0.623005
Signature 1	0.954115	0.0384119	0.108734	0.0749839	0.311259	0.835125	0.13317	0.219567	0.182103	0.209121	0.1523	0.118725	0.0103576	0.510413	0.593098	0.0996909	0.0739841	0.101196	0.351829	0.33309	0.248243	0.0413224	0.182038	0.0910159	0.257419	0.260772	0.0587851	0.0373152	0.251635	0.256106
Signature 2	0.118735	0.993945	0.159082	0.0658379	0.172745	0.0567952	0.53354	0.109349	0.0833184	0.120364	0.306258	0.112583	0.321619	0.105742	0.0657222	0.203728	0.0902009	0.0929507	0.194404	0.0885847	0.0470911	0.0113337	0.10235	0.156511	0.144189	0.0892718	0.0634279	0.0362098	0.101742	0.538443
Signature 3	0.193737	0.00461121	0.343014	0.141894	0.619357	0.256752	0.0255372	0.305148	0.498982	0.101054	0.0409376	0.898456	0.0068358	0.165053	0.293499	0.63837	0.171547	0.074135	0.17694	0.395871	0.797169	0.0991957	0.0509526	0.0668307	0.441141	0.892065	0.0792312	0.229354	0.163656	0.0991
Signature 4	0.0199949	0.000355353	0.134895	0.0144174	0.144842	0.0490364	0.00596196	0.0696878	0.488613	0.0911752	0.00332764	0.0662836	0.00144118	0.0364494	0.035752	0.188755	0.928407	0.016104	0.0164664	0.0260284	0.0220709	0.0101244	0.000658294	0.0159702	0.0893256	0.0583303	0.00604697	0.645253	0.0209787	0.0563766
Signature 5	0.0256571	0.152751	0.34905	0.0932149	0.0939062	0.00330935	0.00280338	0.0992773	0.0722235	0.0407311	0.0034115	0.0294154	0.964838	0.01172	0.0143128	0.139314	0.00983675	0.0773045	0.045352	0.00698174	0.00506017	0.00443339	0.00234924	0.102226	0.154257	0.0539957	0.014193	0.00572618	0.0397236	0.000979791
Signature 6	0.241064	0.0266734	0.399969	0.406582	0.470001	0.573061	0.0964096	0.382918	0.232663	0.110921	0.357803	0.254996	0.0148691	0.713704	0.485628	0.300134	0.0468875	0.218189	0.527394	0.782793	0.177079	0.068553	0.465673	0.291043	0.319878	0.244011	0.0975931	0.04484	0.280354	0.460588
Signature 7	0.236826	0.120047	0.561084	0.678685	0.492458	0.126512	0.253085	0.68561	0.412747	0.537889	0.2276	0.209094	0.329132	0.309043	0.145846	0.409642	0.0793388	0.794384	0.321032	0.166353	0.083078	0.159155	0.189509	0.590616	0.447516	0.127765	0.144382	0.0387925	0.646397	0.254288
Signature 8	0.113696	0.00786654	0.786332	0.628507	0.520066	0.14599	0.045116	0.747927	0.405734	0.0420104	0.0638218	0.312918	0.0422251	0.254343	0.119389	0.432313	0.133528	0.315774	0.230778	0.289978	0.13302	0.410386	0.0690987	0.430628	0.574459	0.204364	0.211876	0.122267	0.434783	0.12559
