## Supplementary Table 3 for "Comprehensive Genomic Characterization of Breast Tumors with BRCA1 and BRCA2 Mutations"

### Sheet: cosine
	background_signature	Signature 1	Signature 2	Signature 3	Signature 4	Signature 5	Signature 6	Signature 7	Signature 8
background_signature	1	0.143013	0.269926	0.576878	0.0939876	0.143922	0.472756	0.366432	0.393161
Signature 1	0.143013	1	0.0244081	0.160701	2.93e-05	0.000267811	0.126381	0.0912	0.0304733
Signature 2	0.269926	0.0244081	1	0.000947705	9.18e-06	0.0687835	0.00678998	0.0876694	0.00248256
Signature 3	0.576878	0.160701	0.000947705	1	0.0337831	0.00366114	0.136428	0.0902792	0.174127
Signature 4	0.0939876	2.93e-05	9.18e-06	0.0337831	1	5.16e-05	0.000832233	0.00287133	0.01762
Signature 5	0.143922	0.000267811	0.0687835	0.00366114	5.16e-05	1	0.00312915	0.317414	0.0387677
Signature 6	0.472756	0.126381	0.00678998	0.136428	0.000832233	0.00312915	1	0.135651	0.264438
Signature 7	0.366432	0.0912	0.0876694	0.0902792	0.00287133	0.317414	0.135651	1	0.294525
Signature 8	0.393161	0.0304733	0.00248256	0.174127	0.01762	0.0387677	0.264438	0.294525	1
