## Supplementary Table 5 for "Comprehensive Genomic Characterization of Breast Tumors with BRCA1 and BRCA2 Mutations"

### Sheet: methylation
	Sample	Status	Mutation type	Average methylation beta-value	Average methylation beta-value
				CA	CG
	TCGA-OL-A5D8-01A-11D-A27Y-05	ER+	none	0.0441479	0.527947
	TCGA-AO-A12C-01A-11D-A10N-05	HER2+	none	0.0822094	0.507565
	TCGA-AC-A3OD-01A-11D-A21R-05	ER+	none	0.0906003	0.506567
	TCGA-AQ-A54N-01A-11D-A268-05	TN	none	0.109383	0.462416
	TCGA-E9-A1N9-01A-11D-A14H-05	HER2+	none	0.0720074	0.499237
	TCGA-E9-A1RF-11A-32D-A161-05	normal	none	0.190981	0.516588
	TCGA-BH-A0BM-11A-12D-A093-05	normal	none	0.115317	0.466627
	TCGA-EW-A3U0-01A-11D-A22B-05	TN	none	0.0497843	0.440384
	TCGA-BH-A0AU-11A-11D-A12R-05	normal	none	0.0867874	0.470918
	TCGA-AO-A1KT-01A-11D-A13K-05	ER+	none	0.0662336	0.429203
	TCGA-AR-A0TP-01A-11D-A10P-05	ER+	none	0.110581	0.491789
	TCGA-A7-A426-01A-22D-A244-05	ER+	none	0.0677197	0.46681
	TCGA-AR-A2LO-01A-31D-A18O-05	ER+	none	0.0712268	0.492787
	TCGA-EW-A423-01A-11D-A244-05	ER+	none	0.0594154	0.481068
	TCGA-D8-A1XM-01A-21D-A14N-05	ER+	none	0.0641044	0.466243
	TCGA-OL-A5D6-01A-21D-A27Y-05	TN	none	0.0563816	0.502497
	TCGA-A2-A3XY-01A-11D-A23D-05	TN	none	0.0784142	0.466291
	TCGA-AR-A24O-01A-11D-A16A-05	ER+	none	0.0638792	0.460413
	TCGA-A1-A0SP-01A-11D-A10P-05	TN	none	0.0911764	0.466691
	TCGA-EW-A1P5-01A-11D-A145-05	ER+	none	0.0494829	0.486482
	TCGA-W8-A86G-01A-21D-A36K-05	ER+	none	0.0894539	0.479481
	TCGA-B6-A40C-01A-11D-A23D-05	ER+	none	0.0701906	0.483935
	TCGA-D8-A73U-01A-11D-A33F-05	ER+	none	0.0745012	0.462588
	TCGA-E2-A574-01A-11D-A29O-05	TN	none	0.078616	0.425302
	TCGA-EW-A1IY-01A-11D-A13K-05	ER+	none	0.055261	0.488243
	TCGA-BH-A1EN-01A-11D-A13K-05	HER2+	none	0.0711001	0.526428
	TCGA-BH-A0HB-01A-11D-A10P-05	ER+	none	0.0946499	0.490217
	TCGA-A7-A13E-01A-11D-A12R-05	ER+	none	0.0853056	0.47716
	TCGA-A7-A6VY-01A-12D-A33F-05	TN	none	0.0700745	0.450269
	TCGA-GI-A2C9-01A-11D-A21R-05	TN	none	0.0767205	0.466218
	TCGA-BH-A1EX-01A-11D-A13K-05	HER2+	none	0.0589556	0.4436
	TCGA-BH-A204-11A-53D-A161-05	normal	none	0.185826	0.515044
	TCGA-E9-A22H-01A-11D-A161-05	HER2+	none	0.0716261	0.46704
	TCGA-E2-A1L7-11A-33D-A145-05	normal	none	0.0583053	0.463376
	TCGA-AR-A1AV-01A-21D-A12R-05	ER+	none	0.0857325	0.487863
	TCGA-EW-A1OW-01A-21D-A145-05	TN	none	0.0581508	0.415756
	TCGA-C8-A274-01A-11D-A16G-05	ER+	none	0.0641869	0.521528
	TCGA-C8-A1HG-01A-11D-A138-05	ER+	none	0.0738273	0.426703
	TCGA-A7-A26J-01B-02D-A27B-05	ER+	none	0.0773042	0.501482
	TCGA-A2-A25B-01A-11D-A16A-05	BRCA1	somatic	0.0769315	0.44171
	TCGA-D8-A1XR-01A-11D-A14N-05	ER+	none	0.0598431	0.398916
	TCGA-AC-A2FG-01A-11D-A17F-05	ER+	none	0.0700262	0.447249
	TCGA-EW-A3E8-01B-11D-A244-05	ER+	none	0.0581699	0.498072
	TCGA-AC-A3HN-01A-11D-A212-05	ER+	none	0.10409	0.485098
	TCGA-A2-A0YH-01A-11D-A10A-05	ER+	none	0.0948774	0.414743
	TCGA-AR-A24U-01A-11D-A16A-05	HER2+	none	0.0638028	0.464119
	TCGA-AR-A24S-01A-11D-A16A-05	ER+	none	0.057657	0.407895
	TCGA-AC-A2FO-01A-11D-A17Z-05	ER+	none	0.0604199	0.481612
	TCGA-AO-A1KS-01A-11D-A13K-05	ER+	none	0.0745911	0.493182
	TCGA-E2-A108-01A-13D-A10N-05	ER+	none	0.0879954	0.496644
	TCGA-AR-A251-01A-12D-A16A-05	ER+	none	0.0792468	0.450802
	TCGA-BH-A1F0-11B-23D-A138-05	normal	none	0.0907559	0.4759
	TCGA-HN-A2OB-01A-21D-A27Y-05	ER+	none	0.0527397	0.456061
	TCGA-BH-A0DK-11A-13D-A10Q-05	normal	none	0.106749	0.489177
	TCGA-GM-A3XG-01A-31D-A244-05	ER+	none	0.0685532	0.471341
	TCGA-BH-A0WA-01A-11D-A10A-05	BRCA1	somatic	0.127254	0.450441
	TCGA-E2-A1BC-11A-32D-A12R-05	normal	none	0.0852527	0.451776
	TCGA-LD-A7W6-01A-81D-A357-05	ER+	none	0.0675378	0.480267
	TCGA-E2-A14N-01A-31D-A138-05	TN	none	0.0786626	0.482888
	TCGA-BH-A0B3-01A-11D-A10P-05	TN	none	0.0945207	0.472032
	TCGA-OL-A66O-01A-11D-A31V-05	ER+	none	0.101731	0.492368
	TCGA-D8-A27G-01A-11D-A16G-05	BRCA2	somatic	0.0597555	0.508725
	TCGA-E2-A3DX-01A-21D-A212-05	HER2+	none	0.0883634	0.474495
	TCGA-BH-A0H9-11A-22D-A093-05	normal	none	0.12649	0.457699
	TCGA-A7-A6VV-01A-22D-A33F-05	TN	none	0.0679118	0.440778
	TCGA-E2-A1LS-11A-32D-A161-05	normal	none	0.168342	0.510687
	TCGA-LL-A5YP-01A-21D-A28C-05	BRCA1	somatic	0.0701657	0.453638
	TCGA-A2-A0YC-01A-11D-A10A-05	ER+	none	0.0810096	0.482393
	TCGA-B6-A402-01A-11D-A23D-05	TN	none	0.088955	0.445566
	TCGA-AC-A2FK-01A-12D-A17Z-05	ER+	none	0.0755408	0.479985
	TCGA-BH-A5IZ-01A-11D-A27Y-05	ER+	none	0.0438782	0.463161
	TCGA-BH-A1EO-11A-31D-A138-05	normal	none	0.0731028	0.465537
	TCGA-D8-A3Z5-01A-41D-A244-05	ER+	none	0.0632708	0.467312
	TCGA-A2-A0SU-01A-11D-A10P-05	ER+	none	0.0912261	0.456235
	TCGA-AR-A1AW-01A-21D-A12R-05	ER+	none	0.0721673	0.513515
	TCGA-D8-A1JC-01A-11D-A13K-05	ER+	none	0.070088	0.430126
	TCGA-AC-A62Y-01A-11D-A29O-05	ER+	none	0.0627716	0.463891
	TCGA-BH-A8FY-01A-11D-A36K-05	ER+	none	0.0701418	0.468249
	TCGA-AO-A1KR-01A-12D-A145-05	BRCA1	somatic	0.0516858	0.48398
	TCGA-BH-A0DZ-11A-22D-A10Q-05	normal	none	0.102875	0.481676
	TCGA-GM-A5PV-01A-11D-A28C-05	ER+	none	0.0647757	0.450719
	TCGA-E2-A1L9-01A-11D-A13K-05	BRCA1	somatic	0.0618207	0.464309
	TCGA-BH-A1F8-11B-21D-A13T-05	normal	none	0.0821952	0.461973
	TCGA-AR-A2LJ-01A-12D-A19Z-05	HER2+	none	0.066371	0.483999
	TCGA-BH-A1F5-01A-12D-A13K-05	ER+	none	0.0647632	0.463823
	TCGA-D8-A1XG-01A-11D-A14H-05	ER+	none	0.0672185	0.461334
	TCGA-E2-A1IG-01A-11D-A145-05	ER+	none	0.0498249	0.444945
	TCGA-BH-A28Q-01A-11D-A16G-05	ER+	none	0.0603802	0.500868
	TCGA-AR-A0U3-01A-11D-A10A-05	ER+	none	0.0986775	0.507141
	TCGA-D8-A1XJ-01A-11D-A14N-05	HER2+	none	0.0564692	0.515893
	TCGA-AR-A0TU-01A-31D-A10A-05	TN	none	0.101753	0.504488
	TCGA-A2-A3XX-01A-21D-A23D-05	TN	none	0.0940224	0.4781
	TCGA-A2-A1G4-01A-11D-A13K-05	ER+	none	0.0736559	0.507599
	TCGA-D8-A1Y0-01A-11D-A14N-05	ER+	none	0.0594518	0.475507
	TCGA-BH-A1ES-11A-33D-A138-05	normal	none	0.106042	0.470648
	TCGA-A7-A13E-11A-61D-A12R-05	normal	none	0.0962864	0.466685
	TCGA-AR-A24T-01A-11D-A16A-05	ER+	none	0.0761607	0.525634
	TCGA-BH-A0RX-01A-21D-A10P-05	TN	none	0.0888247	0.472615
	TCGA-AC-A2FB-11A-13D-A17F-05	normal	none	0.0827541	0.475826
	TCGA-AC-A2QH-01B-04D-A22R-05	TN	none	0.0626122	0.441379
	TCGA-BH-A1EY-11B-21D-A13T-05	normal	none	0.0755756	0.470582
	TCGA-A8-A08O-01A-21D-A10P-05	ER+	none	0.0787745	0.457212
	TCGA-AR-A1AP-01A-11D-A12R-05	ER+	none	0.0568527	0.506959
	TCGA-AR-A252-01A-11D-A16A-05	ER+	none	0.0670592	0.481737
	TCGA-BH-A0BC-11A-22D-A093-05	normal	none	0.0950578	0.47296
	TCGA-D8-A27I-01A-11D-A16G-05	ER+	none	0.063092	0.474151
	TCGA-A2-A0T0-01A-22D-A10P-05	BRCA2	somatic	0.0952393	0.427891
	TCGA-C8-A8HP-01A-11D-A36K-05	HER2+	none	0.0738673	0.462672
	TCGA-C8-A26V-01A-11D-A16G-05	ER+	none	0.0595699	0.496131
	TCGA-AC-A7VC-01A-11D-A357-05	TN	none	0.0773069	0.40889
	TCGA-BH-A1EN-11A-23D-A13T-05	normal	none	0.0759274	0.467204
	TCGA-LL-A7SZ-01A-32D-A357-05	ER+	none	0.0732788	0.436874
	TCGA-BH-A6R8-01A-21D-A33F-05	ER+	none	0.0791335	0.440798
	TCGA-BH-A0BT-01A-11D-A12R-05	ER+	none	0.093273	0.43638
	TCGA-E2-A15K-11A-13D-A12R-05	normal	none	0.0805735	0.455675
	TCGA-A2-A4S0-01A-21D-A268-05	BRCA1	somatic	0.0807534	0.448873
	TCGA-MS-A51U-01A-31D-A268-05	ER+	none	0.0981982	0.462864
	TCGA-GM-A5PX-01A-12D-A28C-05	ER+	none	0.0793125	0.470393
	TCGA-E9-A1R2-01A-11D-A14H-05	ER+	none	0.0665735	0.493175
	TCGA-D8-A27R-01A-11D-A16G-05	ER+	none	0.0766455	0.471203
	TCGA-C8-A27A-01A-11D-A16A-05	ER+	none	0.0779023	0.447559
	TCGA-E2-A1LE-01A-12D-A19Z-05	HER2+	none	0.0743003	0.500754
	TCGA-AR-A0TQ-01A-11D-A10P-05	HER2+	none	0.0815909	0.510956
	TCGA-S3-AA14-01A-11D-A41Q-05	HER2+	none	0.0782152	0.473864
	TCGA-E9-A1RC-11A-33D-A161-05	normal	none	0.182347	0.516496
	TCGA-E2-A1B5-01A-21D-A12R-05	ER+	none	0.0831844	0.502715
	TCGA-D8-A1JJ-01A-31D-A14N-05	ER+	none	0.0621044	0.453302
	TCGA-E9-A1RD-11A-33D-A161-05	normal	none	0.0862129	0.454747
	TCGA-E9-A1N5-11A-41D-A14H-05	normal	none	0.058562	0.460135
	TCGA-BH-A1EU-01A-11D-A138-05	ER+	none	0.0839064	0.485475
	TCGA-A2-A1G6-01A-11D-A13K-05	TN	none	0.0694101	0.467214
	TCGA-AC-A23H-01A-11D-A161-05	BRCA2	somatic	0.196083	0.579123
	TCGA-D8-A1JT-01A-31D-A13K-05	ER+	none	0.057262	0.44326
	TCGA-BH-A0AW-01A-11D-A10P-05	HER2+	none	0.0963394	0.483445
	TCGA-AN-A0XL-01A-11D-A10N-05	ER+	none	0.0799996	0.41532
	TCGA-AR-A1AS-01A-11D-A12R-05	ER+	none	0.0731958	0.458288
	TCGA-S3-AA10-01A-21D-A41Q-05	TN	none	0.0674164	0.446996
	TCGA-A2-A0EU-01A-22D-A10P-05	ER+	none	0.0897791	0.455397
	TCGA-E2-A15I-11A-32D-A138-05	normal	none	0.12083	0.458798
	TCGA-BH-A0BF-11A-31D-A12R-05	normal	none	0.0939971	0.466109
	TCGA-E9-A1RB-11A-33D-A161-05	normal	none	0.18576	0.512527
	TCGA-A7-A26E-01B-06D-A27B-05	ER+	none	0.0838021	0.510195
	TCGA-BH-A0E1-01A-11D-A10P-05	ER+	none	0.0882552	0.491576
	TCGA-A2-A4RX-01A-11D-A268-05	ER+	none	0.0858458	0.470531
	TCGA-E2-A576-01A-11D-A31V-05	ER+	none	0.0928768	0.504225
	TCGA-E2-A1LH-01A-11D-A14H-05	TN	none	0.0683101	0.475122
	TCGA-BH-A0C3-11A-23D-A12R-05	normal	none	0.0896787	0.457207
	TCGA-BH-A0H7-11A-13D-A10Q-05	normal	none	0.119533	0.483903
	TCGA-BH-A1FB-01A-11D-A13K-05	ER+	none	0.0783609	0.474434
	TCGA-EW-A1P4-01A-21D-A145-05	TN	none	0.0486638	0.457289
	TCGA-GM-A2D9-01A-11D-A18O-05	ER+	none	0.0669538	0.500466
	TCGA-BH-A0BJ-01A-11D-A10P-05	ER+	none	0.082305	0.477394
	TCGA-A7-A6VX-01A-12D-A33F-05	ER+	none	0.0730592	0.459515
	TCGA-D8-A1J8-01A-11D-A13K-05	ER+	none	0.0541077	0.518179
	TCGA-AR-A1AK-01A-21D-A12R-05	ER+	none	0.0836355	0.494878
	TCGA-E2-A1B0-01A-11D-A12R-05	HER2+	none	0.0589579	0.438073
	TCGA-EW-A1J6-01A-11D-A13K-05	ER+	none	0.0496643	0.443183
	TCGA-A2-A3XT-01A-11D-A230-05	TN	none	0.0802919	0.462962
	TCGA-GM-A3XL-01A-11D-A230-05	TN	none	0.0803023	0.492587
	TCGA-BH-A0HN-01A-11D-A10P-05	ER+	none	0.108295	0.473288
	TCGA-AR-A0TR-01A-11D-A10P-05	ER+	none	0.0979023	0.470855
	TCGA-E2-A1B4-01A-11D-A12R-05	ER+	none	0.0757436	0.463426
	TCGA-AR-A24K-01A-11D-A16A-05	ER+	none	0.0615475	0.481206
	TCGA-AR-A2LM-01A-11D-A17Z-05	ER+	none	0.0634973	0.482529
	TCGA-E2-A10E-01A-21D-A10N-05	ER+	none	0.0880184	0.516332
	TCGA-A7-A4SB-01A-21D-A268-05	ER+	none	0.0824137	0.44344
	TCGA-BH-A0H0-01A-11D-A10P-05	ER+	none	0.0906454	0.480308
	TCGA-EW-A1P8-01A-11D-A145-05	TN	none	0.0579824	0.456699
	TCGA-BH-A0BT-11A-21D-A12R-05	normal	none	0.0928696	0.46858
	TCGA-D8-A27L-01A-11D-A16G-05	ER+	none	0.0661423	0.446716
	TCGA-JL-A3YX-01A-11D-A230-05	HER2+	none	0.0656381	0.460766
	TCGA-A2-A3XS-01A-11D-A230-05	TN	none	0.0934507	0.494597
	TCGA-A8-A075-01A-11D-A10P-05	HER2+	none	0.0876392	0.402341
	TCGA-A2-A1FX-01A-11D-A13K-05	ER+	none	0.0558496	0.454878
	TCGA-A2-A0YL-01A-21D-A10A-05	ER+	none	0.0807352	0.454564
	TCGA-A7-A5ZW-01A-12D-A29O-05	ER+	none	0.0907724	0.478823
	TCGA-E2-A1L6-01A-11D-A13K-05	ER+	none	0.0707623	0.465027
	TCGA-BH-A0DV-11A-22D-A12R-05	normal	none	0.0915595	0.451955
	TCGA-A7-A0D9-01A-31D-A10P-05	ER+	none	0.0955446	0.497832
	TCGA-B6-A1KI-01A-11D-A14N-05	ER+	none	0.058105	0.455446
	TCGA-LL-A740-01A-21D-A32T-05	TN	none	0.122804	0.512062
	TCGA-D8-A27M-01A-11D-A16G-05	BRCA1	somatic	0.0482648	0.451169
	TCGA-AR-A1AT-01A-11D-A12R-05	HER2+	none	0.070654	0.48876
	TCGA-LL-A441-01A-11D-A244-05	TN	none	0.0695348	0.477905
	TCGA-D8-A1X5-01A-11D-A14H-05	HER2+	none	0.0645247	0.477922
	TCGA-A2-A0T5-01A-21D-A10P-05	ER+	none	0.0709161	0.477193
	TCGA-D8-A27V-01A-12D-A17F-05	ER+	none	0.061886	0.438923
	TCGA-BH-A201-01A-11D-A14N-05	ER+	none	0.0735693	0.455305
	TCGA-E2-A1IU-01A-11D-A14H-05	ER+	none	0.0528606	0.451461
	TCGA-LL-A5YO-01A-21D-A28C-05	TN	none	0.0673502	0.486827
	TCGA-A2-A0SV-01A-11D-A10P-05	ER+	none	0.0759191	0.464497
	TCGA-B6-A408-01A-12D-A244-05	ER+	none	0.0618693	0.450447
	TCGA-E9-A1RI-11A-41D-A16A-05	normal	none	0.101718	0.461475
	TCGA-A2-A0YG-01A-21D-A10A-05	HER2+	none	0.107532	0.520429
	TCGA-AO-A0JL-01A-11D-A10P-05	TN	none	0.124498	0.466567
	TCGA-AO-A125-01A-11D-A10N-05	ER+	none	0.0829126	0.484603
	TCGA-3C-AALK-01A-11D-A41Q-05	HER2+	none	0.0756447	0.498666
	TCGA-AO-A0JJ-01A-11D-A10P-05	ER+	none	0.0934288	0.48752
	TCGA-BH-A1FG-11B-12D-A13T-05	normal	none	0.0660869	0.457776
	TCGA-BH-A0BC-01A-22D-A10P-05	ER+	none	0.0861242	0.48875
	TCGA-BH-A8G0-01A-11D-A357-05	ER+	none	0.0735688	0.472025
	TCGA-AC-A3QP-01A-11D-A230-05	ER+	none	0.0737199	0.472442
	TCGA-HN-A2NL-01A-11D-A18O-05	TN	none	0.0687265	0.508857
	TCGA-E2-A2P5-01A-11D-A19Z-05	ER+	none	0.0673147	0.482312
	TCGA-E2-A1LI-11A-23D-A161-05	normal	none	0.080517	0.472015
	TCGA-D8-A1JU-01A-11D-A13K-05	ER+	none	0.079192	0.46781
	TCGA-E2-A1IO-11A-21D-A145-05	normal	none	0.0669809	0.454076
	TCGA-E2-A1IL-01A-11D-A14H-05	ER+	none	0.0754583	0.467001
	TCGA-E2-A1LL-01A-11D-A145-05	TN	none	0.0468934	0.438804
	TCGA-AC-A2B8-01A-11D-A17F-05	ER+	none	0.0811581	0.458801
	TCGA-PE-A5DC-01A-12D-A27Y-05	HER2+	none	0.0476941	0.449889
	TCGA-D8-A1Y3-01A-11D-A161-05	ER+	none	0.171206	0.559345
	TCGA-BH-A1EY-01A-11D-A13K-05	ER+	none	0.0684842	0.48007
	TCGA-C8-A3M8-01A-11D-A212-05	HER2+	none	0.0718343	0.505935
	TCGA-BH-AB28-01A-31D-A41Q-05	ER+	none	0.0707739	0.512426
	TCGA-E9-A1NE-11A-43D-A14N-05	normal	none	0.0709992	0.447812
	TCGA-D8-A27T-01A-11D-A16G-05	ER+	none	0.061553	0.457782
	TCGA-BH-A209-11A-42D-A161-05	normal	none	0.196857	0.538173
	TCGA-BH-A0HA-01A-11D-A12R-05	ER+	none	0.0716164	0.491202
	TCGA-BH-A42T-01A-11D-A244-05	HER2+	none	0.0580752	0.503362
	TCGA-BH-A0W4-01A-11D-A10A-05	ER+	none	0.0896557	0.470346
	TCGA-D8-A1JL-01A-11D-A13K-05	TN	none	0.0574347	0.466097
	TCGA-GM-A3XN-01A-12D-A230-05	ER+	none	0.078623	0.484713
	TCGA-AC-A3OD-01B-06D-A22R-05	ER+	none	0.0592318	0.529514
	TCGA-LD-A9QF-01A-32D-A41Q-05	HER2+	none	0.0730717	0.475263
	TCGA-C8-A8HQ-01A-11D-A36K-05	ER+	none	0.0789165	0.474185
	TCGA-PE-A5DE-01A-11D-A27Y-05	BRCA1	somatic	0.0431484	0.467229
	TCGA-AC-A23C-01A-12D-A16A-05	HER2+	none	0.0794884	0.477356
	TCGA-E2-A1IO-01A-11D-A145-05	ER+	none	0.0688812	0.45617
	TCGA-BH-A208-11A-51D-A161-05	normal	none	0.18338	0.518148
	TCGA-AR-A5QN-01A-12D-A28C-05	HER2+	none	0.0704541	0.520219
	TCGA-EW-A1PG-01A-11D-A145-05	ER+	none	0.0676006	0.470799
	TCGA-S3-A6ZF-01A-32D-A32T-05	ER+	none	0.104049	0.446198
	TCGA-LL-A9Q3-01A-11D-A41Q-05	HER2+	none	0.0756442	0.486765
	TCGA-OL-A66J-01A-11D-A29O-05	ER+	none	0.0582155	0.448079
	TCGA-BH-A0DG-01A-21D-A12R-05	ER+	none	0.0838672	0.492034
	TCGA-D8-A73W-01A-22D-A357-05	ER+	none	0.0545201	0.453794
	TCGA-E9-A1N4-11A-33D-A14N-05	normal	none	0.0734027	0.460854
	TCGA-A2-A0CO-01A-13D-A22B-05	ER+	none	0.0597531	0.466309
	TCGA-E2-A1IF-11A-22D-A145-05	normal	none	0.0654118	0.459661
	TCGA-D8-A1X7-01A-11D-A14N-05	ER+	none	0.0583141	0.413197
	TCGA-A1-A0SI-01A-11D-A145-05	BRCA1	somatic	0.0583249	0.446906
	TCGA-D8-A1X8-01A-11D-A14N-05	ER+	none	0.0589488	0.467125
	TCGA-BH-A0BS-01A-11D-A12R-05	ER+	none	0.0866143	0.443107
	TCGA-E2-A2P6-01A-11D-A19Z-05	ER+	none	0.058638	0.477668
	TCGA-AR-A250-01A-31D-A16A-05	HER2+	none	0.0728624	0.488701
	TCGA-GM-A2DH-01A-11D-A17Z-05	TN	none	0.0583137	0.501671
	TCGA-OL-A5RZ-01A-11D-A28C-05	HER2+	none	0.0873316	0.434984
	TCGA-C8-A26Y-01A-11D-A16G-05	TN	none	0.0639491	0.477519
	TCGA-AR-A0TZ-01A-12D-A10P-05	ER+	none	0.0902731	0.547854
	TCGA-A2-A0T2-01A-11D-A10P-05	TN	none	0.112846	0.446971
	TCGA-AO-A0JF-01A-11D-A10P-05	ER+	none	0.10199	0.46616
	TCGA-AC-A2FM-11B-32D-A19Z-05	normal	none	0.0765475	0.471986
	TCGA-A2-A0YF-01A-21D-A10A-05	ER+	none	0.0909871	0.454509
	TCGA-A7-A13G-01B-04D-A22R-05	ER+	none	0.0590724	0.483516
	TCGA-D8-A1XY-01A-11D-A14N-05	HER2+	none	0.0696199	0.384465
	TCGA-LL-A6FR-01A-12D-A31V-05	HER2+	none	0.0979881	0.418413
	TCGA-A7-A26F-01B-04D-A22R-05	TN	none	0.0679721	0.505326
	TCGA-XX-A89A-01A-11D-A36K-05	ER+	none	0.0822804	0.435995
	TCGA-BH-A0HK-01A-11D-A10P-05	ER+	none	0.0691062	0.505486
	TCGA-BH-A0DH-01A-11D-A10P-05	ER+	none	0.111735	0.494177
	TCGA-B6-A40B-01A-11D-A23D-05	ER+	none	0.0667356	0.497128
	TCGA-A7-A425-01A-11D-A244-05	ER+	none	0.0605027	0.449002
	TCGA-WT-AB44-01A-11D-A41Q-05	ER+	none	0.0868892	0.486054
	TCGA-E9-A1N6-11A-32D-A145-05	normal	none	0.0656472	0.464408
	TCGA-AR-A24W-01A-11D-A16A-05	ER+	none	0.0849662	0.479768
	TCGA-AC-A3YI-01A-21D-A23D-05	HER2+	none	0.0875031	0.481822
	TCGA-GM-A2DI-01A-31D-A18O-05	TN	none	0.0736837	0.481731
	TCGA-BH-A1FJ-11B-42D-A13T-05	normal	none	0.0712295	0.457949
	TCGA-AR-A24N-01A-11D-A16A-05	ER+	none	0.0584373	0.526131
	TCGA-AR-A24L-01A-11D-A16A-05	ER+	none	0.097083	0.456355
	TCGA-EW-A1OV-01A-11D-A145-05	TN	none	0.0519731	0.465732
	TCGA-BH-A1FH-11B-42D-A13T-05	normal	none	0.0721861	0.463615
	TCGA-D8-A1J9-01A-11D-A13K-05	HER2+	none	0.0570882	0.495274
	TCGA-E2-A56Z-01A-12D-A29O-05	ER+	none	0.0787966	0.450692
	TCGA-A7-A4SD-01A-11D-A268-05	TN	none	0.0750125	0.403824
	TCGA-BH-A1EO-01A-11D-A138-05	ER+	none	0.0731119	0.501257
	TCGA-AC-A2FF-11A-13D-A17F-05	normal	none	0.0741414	0.461643
	TCGA-AC-A8OS-01A-12D-A41Q-05	HER2+	none	0.0675039	0.477029
	TCGA-BH-A0H6-01A-21D-A10P-05	ER+	none	0.0949185	0.451415
	TCGA-A2-A1FV-01A-11D-A13K-05	ER+	none	0.0701152	0.491492
	TCGA-BH-A1FE-11B-14D-A13T-05	normal	none	0.0771848	0.458752
	TCGA-E2-A1L8-01A-11D-A13K-05	ER+	none	0.0782437	0.448731
	TCGA-BH-A1FB-11A-33D-A13T-05	normal	none	0.0723396	0.467513
	TCGA-BH-A0GY-01A-11D-A10P-05	ER+	none	0.1079	0.454377
	TCGA-BH-A0DQ-01A-11D-A10P-05	ER+	none	0.0865184	0.426415
	TCGA-LL-A442-01A-11D-A244-05	ER+	none	0.0537894	0.421754
	TCGA-AC-A2QH-01A-11D-A18O-05	TN	none	0.0719015	0.46295
	TCGA-AR-A254-01A-21D-A16A-05	HER2+	none	0.0754999	0.485429
	TCGA-AO-A12E-01A-11D-A10N-05	BRCA2	somatic	0.0914536	0.514452
	TCGA-A7-A3J1-01A-11D-A212-05	ER+	none	0.0838537	0.485445
	TCGA-D8-A1XS-01A-11D-A14N-05	HER2+	none	0.0630263	0.436971
	TCGA-BH-A0C0-11A-21D-A10Q-05	normal	none	0.101575	0.481129
	TCGA-EW-A1PD-01A-11D-A145-05	HER2+	none	0.0594376	0.469009
	TCGA-AC-A2BM-01A-11D-A21R-05	ER+	none	0.0677581	0.484968
	TCGA-A7-A3IY-01A-21D-A21R-05	ER+	none	0.0664903	0.453175
	TCGA-AC-A4ZE-01A-11D-A41Q-05	HER2+	none	0.0683452	0.508303
	TCGA-EW-A2FR-01A-11D-A21R-05	BRCA1	somatic	0.0815729	0.458778
	TCGA-BH-A0B9-01A-11D-A10P-05	TN	none	0.0939633	0.467799
	TCGA-A7-A13H-01A-11D-A22B-05	ER+	none	0.059528	0.468487
	TCGA-A2-A0CK-01A-11D-A22B-05	ER+	none	0.0578736	0.472801
	TCGA-BH-A0DK-01A-21D-A10P-05	ER+	none	0.0844077	0.52282
	TCGA-A7-A26E-01A-11D-A16A-05	ER+	none	0.0702272	0.508736
	TCGA-D8-A27N-01A-11D-A16G-05	HER2+	none	0.0643256	0.487155
	TCGA-A7-A13F-01A-11D-A12R-05	ER+	none	0.0722382	0.496998
	TCGA-BH-A1FD-11B-21D-A13T-05	normal	none	0.0860511	0.45381
	TCGA-A7-A26E-01A-11D-A27B-05	ER+	none	0.0669831	0.496092
	TCGA-OL-A5RU-01A-11D-A28C-05	ER+	none	0.0772662	0.469074
	TCGA-EW-A1P6-01A-11D-A145-05	ER+	none	0.0514634	0.419584
	TCGA-BH-A1F6-01A-11D-A13K-05	TN	none	0.0605433	0.504222
	TCGA-D8-A27F-01A-11D-A16G-05	TN	none	0.0609967	0.434878
	TCGA-GM-A2DA-01A-11D-A18O-05	HER2+	none	0.0803295	0.423554
	TCGA-AO-A03M-01B-11D-A10N-05	ER+	none	0.0839053	0.467194
	TCGA-E2-A9RU-01A-11D-A41Q-05	ER+	none	0.0759775	0.537276
	TCGA-A2-A0YI-01A-31D-A10N-05	ER+	none	0.0915037	0.501662
	TCGA-A2-A0ST-01A-12D-A10P-05	TN	none	0.0773757	0.476601
	TCGA-D8-A1JG-01B-11D-A13K-05	TN	none	0.0658876	0.485578
	TCGA-BH-A1FN-11A-34D-A13T-05	normal	none	0.0743842	0.45318
	TCGA-LL-A440-01A-11D-A244-05	ER+	none	0.0642068	0.472226
	TCGA-BH-A0B8-11A-41D-A093-05	normal	none	0.100717	0.458159
	TCGA-E9-A22D-01A-11D-A161-05	HER2+	none	0.176202	0.561461
	TCGA-A1-A0SQ-01A-21D-A145-05	ER+	none	0.0527891	0.426489
	TCGA-A2-A3KD-01A-12D-A212-05	ER+	none	0.0881277	0.475647
	TCGA-BH-A42V-01A-11D-A244-05	ER+	none	0.0548889	0.482537
	TCGA-BH-A0HY-01A-11D-A10P-05	HER2+	none	0.106213	0.513943
	TCGA-BH-A0AZ-01A-21D-A12R-05	BRCA2	germline	0.0861557	0.462254
	TCGA-A1-A0SB-01A-11D-A145-05	ER+	none	0.0568828	0.426963
	TCGA-A7-A3J0-01A-11D-A212-05	ER+	none	0.0761315	0.426339
	TCGA-E9-A3X8-01A-31D-A230-05	HER2+	none	0.0746583	0.49549
	TCGA-BH-A0W3-01A-11D-A10A-05	ER+	none	0.0837666	0.468548
	TCGA-LL-A7T0-01A-31D-A357-05	HER2+	none	0.0603061	0.502533
	TCGA-B6-A1KC-01A-11D-A13K-05	ER+	none	0.0571903	0.47431
	TCGA-OL-A5RW-01A-11D-A28C-05	TN	none	0.088846	0.470583
	TCGA-AC-A23G-01A-11D-A212-05	HER2+	none	0.0948208	0.475517
	TCGA-BH-A0AU-01A-11D-A12R-05	HER2+	none	0.0720809	0.483187
	TCGA-A2-A0CT-01A-31D-A10P-05	ER+	none	0.0919554	0.53704
	TCGA-E9-A244-01A-11D-A16A-05	BRCA1	germline	0.0604613	0.444098
	TCGA-E2-A573-01A-11D-A29O-05	TN	none	0.0756537	0.463676
	TCGA-AO-A0JD-01A-11D-A10P-05	ER+	none	0.0879939	0.437844
	TCGA-D8-A1JM-01A-11D-A13K-05	ER+	none	0.060045	0.516585
	TCGA-BH-A0GZ-01A-11D-A10P-05	ER+	none	0.0898293	0.510336
	TCGA-BH-A2L8-01A-11D-A18O-05	ER+	none	0.0702853	0.488526
	TCGA-A2-A1FW-01A-11D-A13K-05	ER+	none	0.0801488	0.477412
	TCGA-AQ-A04H-01B-11D-A10N-05	HER2+	none	0.0888125	0.512112
	TCGA-S3-AA0Z-01A-11D-A41Q-05	ER+	none	0.0903424	0.482982
	TCGA-A8-A0A6-01A-12D-A10P-05	BRCA2	somatic	0.100009	0.501382
	TCGA-A2-A3XU-01A-12D-A230-05	TN	none	0.0627539	0.430308
	TCGA-AC-A2FF-01A-11D-A17F-05	ER+	none	0.0793268	0.484703
	TCGA-A2-A4S2-01A-12D-A268-05	ER+	none	0.0978173	0.490247
	TCGA-BH-A1EW-11B-33D-A138-05	normal	none	0.0991817	0.477471
	TCGA-B6-A401-01A-11D-A23D-05	ER+	none	0.0879753	0.480358
	TCGA-V7-A7HQ-01A-11D-A33F-05	ER+	none	0.0673435	0.454937
	TCGA-A2-A25D-01A-12D-A16G-05	ER+	none	0.0540472	0.467398
	TCGA-A2-A3XZ-01A-42D-A23D-05	HER2+	none	0.0709342	0.482354
	TCGA-D8-A73X-01A-11D-A32T-05	ER+	none	0.0935969	0.492437
	TCGA-AR-A2LH-01A-31D-A18O-05	TN	none	0.0637554	0.488641
	TCGA-LL-A5YN-01A-11D-A28C-05	HER2+	none	0.0724318	0.46284
	TCGA-A2-A0T7-01A-21D-A10P-05	ER+	none	0.107375	0.480327
	TCGA-AN-A0XV-01A-11D-A10A-05	HER2+	none	0.100433	0.507871
	TCGA-D8-A1JN-01A-11D-A13K-05	ER+	none	0.070455	0.489136
	TCGA-E9-A1N5-01A-11D-A14H-05	HER2+	none	0.0613805	0.487558
	TCGA-AC-A3W7-01A-11D-A22B-05	ER+	none	0.0522497	0.4807
	TCGA-AN-A0XO-01A-11D-A10A-05	ER+	none	0.0888696	0.473277
	TCGA-BH-A28O-01A-11D-A22B-05	ER+	none	0.0727014	0.472512
	TCGA-AR-A255-01A-11D-A16A-05	HER2+	none	0.0678392	0.502735
	TCGA-E2-A572-01A-13D-A31V-05	ER+	none	0.0775682	0.465312
	TCGA-BH-A0DD-01A-31D-A12R-05	HER2+	none	0.0748277	0.453806
	TCGA-AQ-A54O-01A-11D-A268-05	ER+	none	0.0905367	0.470252
	TCGA-GM-A2DN-01A-11D-A17Z-05	ER+	none	0.0598896	0.491864
	TCGA-EW-A1P0-01A-11D-A145-05	ER+	none	0.0481764	0.451446
	TCGA-E9-A1NF-01A-11D-A14H-05	ER+	none	0.0564334	0.473404
	TCGA-OL-A5S0-01A-11D-A28C-05	HER2+	none	0.0731705	0.467106
	TCGA-BH-A1EV-01A-11D-A138-05	HER2+	none	0.0990127	0.496389
	TCGA-BH-A1FD-01A-11D-A13K-05	ER+	none	0.077187	0.519769
	TCGA-EW-A1OZ-01A-11D-A145-05	HER2+	none	0.0715629	0.519807
	TCGA-BH-A1EU-11A-23D-A138-05	normal	none	0.103092	0.478567
	TCGA-D8-A1JA-01A-11D-A13K-05	HER2+	none	0.0724162	0.443272
	TCGA-AQ-A1H3-01A-31D-A13K-05	ER+	none	0.0577056	0.494823
	TCGA-A7-A13F-11A-42D-A12R-05	normal	none	0.0835223	0.468602
	TCGA-A2-A04R-01A-41D-A10A-05	ER+	none	0.0998354	0.45953
	TCGA-XX-A899-01A-11D-A36K-05	ER+	none	0.0737802	0.483638
	TCGA-AC-A2FG-11A-22D-A17F-05	normal	none	0.0806438	0.467359
	TCGA-AC-A3TN-01A-11D-A22B-05	HER2+	none	0.0605376	0.493888
	TCGA-A2-A0SX-01A-12D-A10P-05	TN	none	0.07749	0.463375
	TCGA-BH-A1EW-01A-11D-A138-05	TN	none	0.0879497	0.500467
	TCGA-GM-A2DM-01A-11D-A17Z-05	ER+	none	0.0541639	0.470911
	TCGA-E2-A1IF-01A-11D-A145-05	ER+	none	0.0580545	0.452901
	TCGA-E9-A22B-01A-11D-A161-05	ER+	none	0.182944	0.559621
	TCGA-A1-A0SM-01A-11D-A10P-05	HER2+	none	0.104145	0.517991
	TCGA-BH-A1F2-11A-32D-A13T-05	normal	none	0.0660251	0.454435
	TCGA-UL-AAZ6-01A-11D-A41Q-05	HER2+	none	0.0806033	0.505354
	TCGA-AQ-A04L-01B-21D-A10N-05	HER2+	none	0.0856742	0.476758
	TCGA-BH-A1F2-01A-31D-A13K-05	HER2+	none	0.0659177	0.444948
	TCGA-E2-A15K-01A-11D-A12R-05	ER+	none	0.0618794	0.403636
	TCGA-BH-A1ET-11B-23D-A138-05	normal	none	0.0991147	0.470668
	TCGA-E2-A1IE-01A-11D-A13K-05	ER+	none	0.0626174	0.480723
	TCGA-E9-A1N6-01A-11D-A145-05	HER2+	none	0.0511035	0.463435
	TCGA-E2-A1AZ-01A-11D-A12R-05	TN	none	0.0611028	0.470252
	TCGA-A7-A3RF-01A-11D-A22B-05	ER+	none	0.0441942	0.419612
	TCGA-AO-A0JB-01A-11D-A10P-05	ER+	none	0.0942644	0.406075
	TCGA-BH-A0BJ-11A-23D-A10Q-05	normal	none	0.106494	0.478477
	TCGA-AR-A1AI-01A-11D-A12R-05	BRCA2	somatic	0.0535322	0.43898
	TCGA-3C-AALI-01A-11D-A41Q-05	HER2+	none	0.082782	0.462882
	TCGA-E9-A1NA-01A-11D-A145-05	HER2+	none	0.0510375	0.535145
	TCGA-A2-A0YD-01A-11D-A10A-05	ER+	none	0.0984731	0.503091
	TCGA-A2-A25F-01A-11D-A16A-05	BRCA2	somatic	0.0601577	0.488609
	TCGA-5T-A9QA-01A-11D-A41Q-05	ER+	none	0.0659787	0.558336
	TCGA-LQ-A4E4-01A-11D-A268-05	BRCA1	somatic	0.0815151	0.501805
	TCGA-B6-A3ZX-01A-11D-A23D-05	TN	none	0.0745946	0.482685
	TCGA-A2-A0YK-01A-22D-A10A-05	ER+	none	0.107156	0.482853
	TCGA-BH-A1F8-01A-11D-A13K-05	HER2+	none	0.0621857	0.472138
	TCGA-OL-A66H-01A-11D-A29O-05	ER+	none	0.0582862	0.462869
	TCGA-C8-A1HI-01A-11D-A138-05	ER+	none	0.0767135	0.472935
	TCGA-OL-A6VO-01A-12D-A33F-05	TN	none	0.0804385	0.45314
	TCGA-BH-A0E0-11A-13D-A10Q-05	normal	none	0.108158	0.473756
	TCGA-E9-A1NG-11A-52D-A14N-05	normal	none	0.0807469	0.455019
	TCGA-BH-A0HF-01A-11D-A10P-05	BRCA2	somatic	0.0962418	0.461034
	TCGA-A7-A2KD-01A-31D-A21R-05	HER2+	none	0.0658963	0.434165
	TCGA-EW-A1P3-01A-11D-A145-05	ER+	none	0.0522177	0.468031
	TCGA-E2-A10F-01A-11D-A10N-05	ER+	none	0.0901496	0.494932
	TCGA-E2-A1BD-01A-11D-A12R-05	ER+	none	0.0763653	0.50308
	TCGA-OL-A66P-01A-11D-A31V-05	TN	none	0.0835663	0.467546
	TCGA-A7-A4SC-01A-12D-A268-05	ER+	none	0.0817059	0.504742
	TCGA-EW-A1J3-01A-11D-A13K-05	HER2+	none	0.0544704	0.4706
	TCGA-AC-A8OR-01A-21D-A41Q-05	ER+	none	0.0772386	0.462886
	TCGA-D8-A1JH-01A-11D-A13K-05	ER+	none	0.0678497	0.468336
	TCGA-AR-A1AL-01A-21D-A12R-05	ER+	none	0.0818449	0.464057
	TCGA-EW-A1PF-01A-11D-A145-05	ER+	none	0.0567415	0.474541
	TCGA-AQ-A0Y5-01A-11D-A14N-05	HER2+	none	0.0709572	0.462262
	TCGA-D8-A27P-01A-11D-A16G-05	ER+	none	0.0602261	0.453395
	TCGA-A2-A0T4-01A-31D-A10P-05	ER+	none	0.110785	0.506619
	TCGA-A1-A0SG-01A-11D-A145-05	ER+	none	0.0555441	0.432955
	TCGA-EW-A6SB-01A-12D-A32T-05	TN	none	0.0876308	0.45189
	TCGA-OL-A5D7-01A-11D-A27Y-05	TN	none	0.0468073	0.511747
	TCGA-A7-A0DB-11A-33D-A093-05	normal	none	0.106902	0.468954
	TCGA-A1-A0SE-01A-11D-A10P-05	ER+	none	0.0855933	0.472351
	TCGA-BH-A1F6-11B-94D-A13T-05	normal	none	0.0921463	0.457699
	TCGA-BH-A0DP-11A-12D-A10Q-05	normal	none	0.103929	0.492627
	TCGA-BH-A1FM-11B-23D-A13T-05	normal	none	0.0765343	0.455869
	TCGA-A1-A0SK-01A-12D-A10P-05	BRCA1	somatic	0.094279	0.439204
	TCGA-OL-A97C-01A-32D-A41Q-05	TN	none	0.0774939	0.438152
	TCGA-BH-A0BF-01A-21D-A12R-05	ER+	none	0.0689616	0.476395
	TCGA-EW-A1P1-01A-31D-A14H-05	TN	none	0.068604	0.496541
	TCGA-EW-A1PE-01A-11D-A145-05	BRCA2	somatic	0.0434122	0.453974
	TCGA-AC-A3QQ-01A-11D-A22B-05	HER2+	none	0.0526156	0.451552
	TCGA-D8-A27K-01A-11D-A16G-05	ER+	none	0.0575414	0.492026
	TCGA-BH-A1ES-06A-12D-A244-05	ER+	none	0.0709537	0.478599
	TCGA-GI-A2C8-01A-11D-A16G-05	ER+	none	0.0685583	0.505753
	TCGA-A7-A3IZ-01A-11D-A212-05	ER+	none	0.0851357	0.461289
	TCGA-EW-A6S9-01A-22D-A33F-05	HER2+	none	0.0721874	0.464167
	TCGA-E9-A6HE-01A-11D-A31V-05	ER+	none	0.10327	0.490396
	TCGA-EW-A1IX-01A-12D-A145-05	ER+	none	0.0570533	0.451913
	TCGA-AO-A0JG-01A-31D-A10P-05	ER+	none	0.0776404	0.481526
	TCGA-BH-A0BA-11A-22D-A10Q-05	normal	none	0.112435	0.478699
	TCGA-AO-A03N-01B-11D-A10N-05	ER+	none	0.0888662	0.45334
	TCGA-E9-A1NH-01A-11D-A14H-05	ER+	none	0.0579979	0.4917
	TCGA-BH-A0AY-11A-23D-A10Q-05	normal	none	0.0975498	0.480681
	TCGA-E9-A5FL-01A-11D-A27Y-05	TN	none	0.0435722	0.443518
	TCGA-B6-A400-01A-11D-A23D-05	TN	none	0.0690927	0.44997
	TCGA-D8-A1JD-01A-11D-A13K-05	ER+	none	0.0535612	0.457142
	TCGA-A2-A3XW-01A-11D-A23D-05	ER+	none	0.0782014	0.471645
	TCGA-AO-A0JM-01A-21D-A10P-05	HER2+	none	0.0851613	0.480227
	TCGA-C8-A1HF-01A-11D-A138-05	HER2+	none	0.0659722	0.484536
	TCGA-E2-A1LA-01A-11D-A145-05	ER+	none	0.0491221	0.425518
	TCGA-E9-A227-01A-11D-A161-05	ER+	none	0.0621448	0.439312
	TCGA-A2-A25C-01A-11D-A16A-05	ER+	none	0.0627551	0.494096
	TCGA-BH-A0BV-11A-31D-A10Q-05	normal	none	0.107455	0.470497
	TCGA-AO-A129-01A-21D-A10N-05	TN	none	0.0973371	0.470572
	TCGA-S3-AA15-01A-11D-A41Q-05	TN	none	0.0727045	0.453176
	TCGA-D8-A3Z6-01A-11D-A23D-05	ER+	none	0.074069	0.477591
	TCGA-BH-A1FR-11B-42D-A13T-05	normal	none	0.0702609	0.464821
	TCGA-BH-A0BS-11A-11D-A12R-05	normal	none	0.0902211	0.472227
	TCGA-GM-A2DF-01A-11D-A17Z-05	TN	none	0.0567066	0.487914
	TCGA-AC-A2QJ-01A-12D-A19Z-05	TN	none	0.0629922	0.431003
	TCGA-S3-AA11-01A-31D-A41Q-05	ER+	none	0.0674722	0.504115
	TCGA-A7-A26J-01A-11D-A27B-05	ER+	none	0.0814738	0.47148
	TCGA-C8-A273-01A-11D-A16G-05	ER+	none	0.0512098	0.49005
	TCGA-S3-AA12-01A-11D-A41Q-05	ER+	none	0.0611857	0.405773
	TCGA-OL-A6VR-01A-32D-A33F-05	ER+	none	0.0894997	0.481528
	TCGA-A7-A0DC-11A-41D-A10Q-05	normal	none	0.0912593	0.476588
	TCGA-AO-A126-01A-11D-A10N-05	ER+	none	0.103587	0.512579
	TCGA-AN-A0XP-01A-11D-A10A-05	HER2+	none	0.120787	0.462263
	TCGA-AR-A24X-01A-11D-A16A-05	ER+	none	0.0664082	0.511506
	TCGA-PE-A5DD-01A-12D-A27Y-05	HER2+	none	0.042904	0.533374
	TCGA-AC-A5EH-01A-11D-A28C-05	BRCA1	somatic	0.0709599	0.458268
	TCGA-AN-A0XT-01A-11D-A10A-05	ER+	none	0.0802675	0.401938
	TCGA-E9-A1NG-01A-21D-A14N-05	ER+	none	0.0691654	0.431863
	TCGA-E9-A1N4-01A-11D-A14N-05	HER2+	none	0.0556317	0.418136
	TCGA-A1-A0SN-01A-11D-A145-05	HER2+	none	0.0564661	0.513006
	TCGA-D8-A1JB-01A-11D-A13K-05	HER2+	none	0.0701884	0.47191
	TCGA-OL-A66L-01A-12D-A31V-05	ER+	none	0.100396	0.495475
	TCGA-E9-A1RH-11A-34D-A16A-05	normal	none	0.0848478	0.461154
	TCGA-A7-A0DC-01B-04D-A22R-05	ER+	none	0.0581174	0.448925
	TCGA-AC-A3W6-01A-12D-A22B-05	ER+	none	0.0638527	0.474503
	TCGA-AR-A24Q-01A-12D-A16A-05	ER+	none	0.0802025	0.456813
	TCGA-S3-AA17-01A-11D-A41Q-05	ER+	none	0.0551747	0.497048
	TCGA-BH-A0HK-11A-11D-A10Q-05	normal	none	0.100292	0.477392
	TCGA-S3-A6ZH-01A-22D-A32T-05	ER+	none	0.09956	0.422351
	TCGA-BH-A0DV-01A-21D-A12R-05	ER+	none	0.0879478	0.477116
	TCGA-E9-A22A-01A-11D-A161-05	ER+	none	0.170924	0.548584
	TCGA-EW-A1J2-01A-21D-A13K-05	ER+	none	0.0632155	0.482266
	TCGA-E2-A1B6-01A-31D-A12R-05	TN	none	0.0823535	0.478623
	TCGA-LL-A6FP-01A-11D-A31V-05	ER+	none	0.087189	0.394009
	TCGA-A2-A4RY-01A-31D-A268-05	ER+	none	0.111743	0.477719
	TCGA-Z7-A8R5-01A-42D-A41Q-05	ER+	none	0.0717762	0.48707
	TCGA-E2-A15I-01A-21D-A138-05	ER+	none	0.0708193	0.432159
	TCGA-AQ-A1H2-01A-11D-A13K-05	HER2+	none	0.0608063	0.436524
	TCGA-AR-A1AN-01A-11D-A12R-05	ER+	none	0.0743461	0.458248
	TCGA-BH-A0HI-01A-11D-A10P-05	ER+	none	0.106594	0.489734
	TCGA-E9-A22G-01A-11D-A161-05	HER2+	none	0.180645	0.497343
	TCGA-E9-A54Y-01A-11D-A268-05	ER+	none	0.0971977	0.449416
	TCGA-AR-A0U4-01A-11D-A10A-05	TN	none	0.0833926	0.48284
	TCGA-A7-A26F-01A-21D-A16A-05	TN	none	0.0683981	0.496221
	TCGA-C8-A26X-01A-31D-A16G-05	TN	none	0.0576921	0.496104
	TCGA-OL-A5RY-01A-21D-A28C-05	HER2+	none	0.0683635	0.482082
	TCGA-BH-A0DS-01A-11D-A10P-05	ER+	none	0.0971259	0.521765
	TCGA-E2-A1LK-01A-21D-A14H-05	TN	none	0.0907287	0.504581
	TCGA-E9-A1NA-11A-33D-A145-05	normal	none	0.0645076	0.466992
	TCGA-D8-A1X6-01A-11D-A14N-05	ER+	none	0.0526556	0.423958
	TCGA-LL-A8F5-01A-11D-A36K-05	ER+	none	0.0707917	0.462316
	TCGA-BH-A0BZ-11A-61D-A12R-05	normal	germline	0.0769046	0.473222
	TCGA-OL-A5DA-01A-11D-A27Y-05	ER+	none	0.053451	0.480537
	TCGA-BH-A0DG-11A-43D-A12R-05	normal	none	0.0957757	0.477556
	TCGA-A2-A25E-01A-11D-A16A-05	BRCA2	germline	0.0643664	0.466821
	TCGA-LD-A66U-01A-11D-A31V-05	ER+	none	0.0882514	0.464322
	TCGA-A2-A25A-01A-12D-A16G-05	ER+	none	0.0864592	0.491489
	TCGA-E2-A15J-01A-11D-A12R-05	ER+	none	0.0681406	0.504965
	TCGA-E2-A1LB-11A-22D-A145-05	normal	none	0.0637986	0.457603
	TCGA-D8-A1XK-01A-21D-A14N-05	TN	none	0.057629	0.476367
	TCGA-A2-A0YJ-01A-11D-A10A-05	ER+	none	0.0935099	0.407454
	TCGA-E9-A1R7-11A-42D-A14N-05	normal	none	0.0761852	0.458712
	TCGA-E2-A1L7-01A-11D-A145-05	TN	none	0.0569743	0.524939
	TCGA-BH-A1F5-11A-43D-A13T-05	normal	none	0.075836	0.474736
	TCGA-GM-A2DB-01A-31D-A18O-05	TN	none	0.067661	0.458967
	TCGA-A7-A0D9-11A-53D-A10Q-05	normal	none	0.0920594	0.465537
	TCGA-BH-A0DI-01A-21D-A12R-05	ER+	none	0.0709738	0.496871
	TCGA-D8-A1Y2-01A-11D-A161-05	ER+	none	0.0655899	0.445041
	TCGA-BH-A5J0-01A-11D-A27Y-05	ER+	none	0.0455326	0.429452
	TCGA-AR-A1AO-01A-11D-A12R-05	ER+	none	0.0749436	0.471697
	TCGA-A7-A26H-01A-11D-A16A-05	HER2+	none	0.0716294	0.476545
	TCGA-C8-A1HJ-01A-11D-A13K-05	TN	none	0.061043	0.447516
	TCGA-BH-A202-01A-11D-A14N-05	HER2+	none	0.063028	0.49003
	TCGA-EW-A2FW-01A-11D-A17F-05	ER+	none	0.0639408	0.464816
	TCGA-C8-A1HK-01A-21D-A13K-05	HER2+	none	0.0586532	0.435587
	TCGA-AR-A24R-01A-11D-A16A-05	ER+	none	0.0703851	0.50503
	TCGA-A7-A26J-01A-11D-A16A-05	ER+	none	0.0871962	0.491194
	TCGA-E2-A10B-01A-11D-A10N-05	ER+	none	0.10727	0.515113
	TCGA-A2-A0SW-01A-11D-A10P-05	ER+	none	0.0887491	0.437792
	TCGA-EW-A1PC-01B-11D-A21R-05	ER+	none	0.073212	0.473604
	TCGA-A2-A1G0-01A-11D-A13K-05	ER+	none	0.0667526	0.445117
	TCGA-AR-A1AQ-01A-11D-A12R-05	TN	none	0.0675932	0.48365
	TCGA-AC-A6NO-01A-12D-A33F-05	ER+	none	0.0771033	0.439465
	TCGA-GM-A2DD-01A-11D-A17Z-05	TN	none	0.069278	0.483221
	TCGA-E9-A1NI-01A-11D-A14H-05	ER+	none	0.0650072	0.473666
	TCGA-AO-A128-01A-11D-A10N-05	TN	none	0.0873238	0.48152
	TCGA-BH-A0E0-01A-11D-A10P-05	TN	none	0.102516	0.462867
	TCGA-AC-A3EH-01A-22D-A22B-05	ER+	none	0.0509728	0.485406
	TCGA-E2-A1LI-01A-12D-A161-05	TN	none	0.0794306	0.463
	TCGA-EW-A2FV-01A-11D-A17F-05	ER+	none	0.0521888	0.469311
	TCGA-AR-A1AU-01A-11D-A12R-05	ER+	none	0.0701295	0.468945
	TCGA-BH-A0B8-01A-21D-A10P-05	ER+	none	0.0954006	0.491244
	TCGA-E9-A22E-01A-11D-A161-05	HER2+	none	0.183188	0.506678
	TCGA-OL-A66N-01A-12D-A31V-05	ER+	none	0.108997	0.486055
	TCGA-D8-A1X9-01A-12D-A161-05	ER+	none	0.0849288	0.48423
	TCGA-EW-A1OY-01A-11D-A145-05	ER+	none	0.0545351	0.414592
	TCGA-BH-A0DQ-11A-12D-A10Q-05	normal	none	0.107776	0.47471
	TCGA-AR-A1AX-01A-11D-A12R-05	HER2+	none	0.0720926	0.482635
	TCGA-AC-A5XU-01A-11D-A28C-05	ER+	none	0.0653711	0.476937
	TCGA-A8-A0AD-01A-11D-A10P-05	ER+	none	0.0912824	0.418012
	TCGA-D8-A1Y1-01A-21D-A14N-05	ER+	none	0.0629595	0.435808
	TCGA-AO-A0JC-01A-11D-A10P-05	ER+	none	0.0822951	0.494497
	TCGA-BH-A0DH-11A-31D-A10Q-05	normal	none	0.114097	0.486006
	TCGA-E2-A1LG-01A-21D-A14N-05	TN	none	0.0517343	0.389339
	TCGA-AR-A2LN-01A-21D-A18O-05	ER+	none	0.0716734	0.4803
	TCGA-A2-A1G1-01A-21D-A13K-05	HER2+	none	0.06785	0.463279
	TCGA-A2-A0EN-01A-13D-A10P-05	ER+	none	0.0989169	0.493111
	TCGA-LL-A73Z-01A-11D-A32T-05	ER+	none	0.121523	0.468218
	TCGA-BH-A0H7-01A-13D-A10P-05	ER+	none	0.101284	0.471793
	TCGA-A2-A4S1-01A-21D-A268-05	ER+	none	0.0895797	0.451049
	TCGA-D8-A1JE-01A-11D-A13K-05	ER+	none	0.0627184	0.446215
	TCGA-AC-A23H-11A-12D-A161-05	normal	somatic	0.195971	0.530168
	TCGA-BH-A0H3-01A-11D-A12R-05	ER+	none	0.0756471	0.486801
	TCGA-BH-A0B3-11B-21D-A10Q-05	normal	none	0.108252	0.479585
	TCGA-AR-A24M-01A-11D-A16A-05	ER+	none	0.0699993	0.472655
	TCGA-A2-A3KC-01A-11D-A212-05	ER+	none	0.0860199	0.495428
	TCGA-OL-A5RX-01A-11D-A28C-05	ER+	none	0.0777744	0.477971
	TCGA-A2-A4S3-01A-21D-A268-05	ER+	none	0.0892002	0.449636
	TCGA-D8-A1XL-01A-11D-A14N-05	ER+	none	0.0572014	0.46928
	TCGA-EW-A1PA-01A-11D-A145-05	ER+	none	0.0551272	0.474475
	TCGA-E2-A1B1-01A-21D-A12R-05	HER2+	none	0.0702362	0.47194
	TCGA-BH-A1FC-11A-32D-A13T-05	normal	none	0.0769617	0.46578
	TCGA-BH-A0C3-01A-21D-A12R-05	ER+	none	0.0849291	0.474395
	TCGA-E9-A1ND-01A-11D-A145-05	HER2+	none	0.0528272	0.480731
	TCGA-BH-A0BM-01A-11D-A10P-05	ER+	none	0.0976336	0.471727
	TCGA-B6-A409-01A-11D-A244-05	TN	none	0.068001	0.453773
	TCGA-C8-A26Z-01A-11D-A16G-05	ER+	none	0.0591989	0.443409
	TCGA-AO-A1KP-01A-11D-A13K-05	ER+	none	0.0596125	0.492505
	TCGA-BH-A0E2-01A-11D-A10P-05	ER+	none	0.103859	0.493093
	TCGA-OL-A5RV-01A-12D-A28C-05	ER+	none	0.0691985	0.466687
	TCGA-AR-A1AJ-01A-21D-A12R-05	ER+	none	0.0764521	0.479726
	TCGA-EW-A1IW-01A-11D-A13K-05	HER2+	none	0.0649369	0.521505
	TCGA-LD-A7W5-01A-22D-A357-05	ER+	none	0.0760442	0.492855
	TCGA-A7-A0CH-11A-32D-A10Q-05	normal	none	0.0951119	0.482861
	TCGA-C8-A1HO-01A-11D-A13K-05	ER+	none	0.0625252	0.515879
	TCGA-E2-A14U-01A-11D-A22B-05	ER+	none	0.0550077	0.475007
	TCGA-EW-A1P7-01A-21D-A145-05	TN	none	0.0478618	0.460853
	TCGA-AR-A24H-01A-11D-A16A-05	ER+	none	0.0572347	0.466543
	TCGA-D8-A1XT-01A-11D-A14N-05	HER2+	none	0.057082	0.484608
	TCGA-UU-A93S-01A-21D-A41Q-05	HER2+	none	0.06704	0.449588
	TCGA-D8-A4Z1-01A-21D-A268-05	ER+	none	0.0924399	0.474676
	TCGA-C8-A3M7-01A-12D-A21R-05	TN	none	0.067734	0.482237
	TCGA-AO-A1KQ-01A-11D-A13K-05	ER+	none	0.0532587	0.420505
	TCGA-A2-A0YE-01A-11D-A10A-05	TN	none	0.105808	0.42461
	TCGA-EW-A6SA-01A-21D-A32T-05	ER+	none	0.112674	0.504402
	TCGA-AR-A24P-01A-11D-A16A-05	ER+	none	0.0643965	0.496927
	TCGA-AR-A0TT-01A-31D-A10P-05	ER+	none	0.104124	0.482821
	TCGA-E2-A570-01A-11D-A29O-05	ER+	none	0.0795866	0.465356
	TCGA-A7-A5ZX-01A-12D-A29O-05	ER+	none	0.117368	0.478499
	TCGA-A7-A4SE-01A-11D-A268-05	BRCA1	germline	0.108868	0.454037
	TCGA-JL-A3YW-01A-12D-A23D-05	HER2+	none	0.0835161	0.495298
	TCGA-E9-A1NE-01A-21D-A14N-05	ER+	none	0.0598955	0.479652
	TCGA-EW-A424-01A-11D-A244-05	HER2+	none	0.0613729	0.502428
	TCGA-EW-A1J1-01A-11D-A13K-05	ER+	none	0.0494515	0.406452
	TCGA-D8-A1XQ-01A-11D-A14N-05	BRCA1	germline	0.0831788	0.438253
	TCGA-AR-A24Z-01A-11D-A16A-05	ER+	none	0.0699965	0.445478
	TCGA-D8-A1XD-01A-11D-A14H-05	ER+	none	0.0707621	0.49034
	TCGA-AR-A0U2-01A-11D-A10A-05	ER+	none	0.0984642	0.427183
	TCGA-A7-A13G-11A-51D-A13T-05	normal	none	0.0726212	0.446354
	TCGA-OL-A66K-01A-11D-A29O-05	ER+	none	0.131182	0.474737
	TCGA-A7-A5ZV-01A-11D-A28C-05	TN	none	0.0795365	0.523741
	TCGA-GM-A2DK-01A-21D-A17Z-05	ER+	none	0.0663823	0.486732
	TCGA-A2-A1FZ-01A-51D-A14H-05	ER+	none	0.0839221	0.501558
	TCGA-LL-A6FQ-01A-11D-A31V-05	ER+	none	0.0918193	0.440072
	TCGA-EW-A1IZ-01A-11D-A13K-05	ER+	none	0.057935	0.486436
	TCGA-A7-A13G-01A-11D-A13K-05	ER+	none	0.0569131	0.469875
	TCGA-A2-A0EP-01A-52D-A230-05	ER+	none	0.0769873	0.487605
	TCGA-AO-A03L-01A-41D-A10P-05	HER2+	none	0.084047	0.492588
	TCGA-BH-A0HA-11A-31D-A12R-05	normal	none	0.0976304	0.469741
	TCGA-AR-A24V-01A-21D-A16A-05	ER+	none	0.0535885	0.44545
	TCGA-AO-A0JI-01A-21D-A10P-05	ER+	none	0.101459	0.575584
	TCGA-BH-A0B6-01A-11D-A19Z-05	HER2+	none	0.0713775	0.480117
	TCGA-D8-A1JF-01A-11D-A13K-05	TN	none	0.0654699	0.470257
	TCGA-GM-A3NY-01A-11D-A21R-05	ER+	none	0.0628923	0.481852
	TCGA-D8-A1XU-01A-11D-A14N-05	ER+	none	0.0676674	0.492862
	TCGA-AC-A5XS-01A-11D-A29O-05	ER+	none	0.0685064	0.461765
	TCGA-EW-A1PH-01A-11D-A14N-05	TN	none	0.0529584	0.395039
	TCGA-C8-A1HM-01A-12D-A138-05	ER+	none	0.0924516	0.460768
	TCGA-E2-A1IK-01A-11D-A145-05	ER+	none	0.0428712	0.443744
	TCGA-AC-A2BK-01A-11D-A21R-05	TN	none	0.098699	0.459323
	TCGA-A7-A26G-01A-21D-A16A-05	TN	none	0.0719258	0.452311
	TCGA-AR-A0TW-01A-11D-A10P-05	ER+	none	0.0892425	0.470754
	TCGA-C8-A27B-01A-11D-A16A-05	TN	none	0.0713274	0.471057
	TCGA-D8-A1XO-01A-11D-A14N-05	ER+	none	0.0627496	0.471625
	TCGA-D8-A1XF-01A-11D-A14H-05	ER+	none	0.0728659	0.598324
	TCGA-E9-A1N8-11A-42D-A145-05	normal	none	0.0733682	0.45224
	TCGA-A1-A0SO-01A-22D-A10P-05	TN	none	0.098895	0.500056
	TCGA-OL-A6VQ-01A-12D-A41Q-05	ER+	none	0.0858103	0.459081
	TCGA-E2-A109-01A-11D-A10N-05	ER+	none	0.0823217	0.475463
	TCGA-LL-A50Y-01A-11D-A268-05	ER+	none	0.0768529	0.503879
	TCGA-AR-A256-01A-11D-A16A-05	TN	none	0.0606212	0.419998
	TCGA-D8-A1XZ-01A-11D-A14N-05	ER+	none	0.0677216	0.422716
	TCGA-AO-A12G-01A-11D-A10N-05	HER2+	none	0.0879215	0.500257
	TCGA-E2-A1LS-01A-12D-A161-05	TN	none	0.171314	0.501618
	TCGA-LD-A74U-01A-13D-A33F-05	ER+	none	0.0991621	0.463075
	TCGA-A7-A26I-01A-11D-A16A-05	TN	none	0.0672598	0.446648
	TCGA-EW-A6SC-01A-12D-A32T-05	ER+	none	0.100097	0.423183
	TCGA-BH-A1ET-01A-11D-A138-05	ER+	none	0.0797536	0.45618
	TCGA-LL-A73Y-01A-11D-A33F-05	TN	none	0.0891146	0.443927
	TCGA-D8-A27H-01A-11D-A16G-05	TN	none	0.0606769	0.466627
	TCGA-E9-A1NF-11A-73D-A14H-05	normal	none	0.0740413	0.460881
	TCGA-BH-A0H9-01A-11D-A10P-05	ER+	none	0.0819357	0.39933
	TCGA-C8-A278-01A-11D-A16A-05	HER2+	none	0.0775971	0.491981
	TCGA-EW-A1PB-01A-11D-A145-05	TN	none	0.0510511	0.483635
	TCGA-AR-A0TX-01A-11D-A10P-05	HER2+	none	0.0834493	0.476838
	TCGA-GM-A2DC-01A-11D-A18O-05	ER+	none	0.0622852	0.503693
	TCGA-BH-A1ES-01A-11D-A138-05	ER+	none	0.0709942	0.507265
	TCGA-D8-A27W-01A-11D-A16G-05	HER2+	none	0.0587797	0.491436
	TCGA-BH-A1FC-01A-11D-A13K-05	TN	none	0.082261	0.513754
	TCGA-A2-A3Y0-01A-11D-A23D-05	ER+	none	0.0722946	0.437597
	TCGA-A2-A3XV-01A-21D-A23D-05	HER2+	none	0.0765605	0.496671
	TCGA-D8-A1JS-01A-11D-A13K-05	ER+	none	0.0559745	0.462271
	TCGA-A7-A6VW-01A-21D-A33F-05	TN	none	0.0819415	0.493989
	TCGA-AQ-A7U7-01A-22D-A357-05	ER+	none	0.0729895	0.485498
	TCGA-A2-A0YT-01A-11D-A10A-05	ER+	none	0.0828954	0.436339
	TCGA-BH-A0B5-01A-11D-A12R-05	ER+	none	0.0613782	0.491676
	TCGA-E2-A1LB-01A-11D-A145-05	HER2+	none	0.0586454	0.481691
	TCGA-BH-A0BZ-01A-31D-A12R-05	BRCA2	germline	0.0839721	0.498578
	TCGA-E2-A1IN-01A-11D-A13K-05	ER+	none	0.0673543	0.434125
	TCGA-AO-A0JA-01A-11D-A10P-05	ER+	none	0.102624	0.490699
	TCGA-GM-A4E0-01A-12D-A268-05	ER+	none	0.0967257	0.481774
	TCGA-E9-A54X-01A-11D-A268-05	BRCA1	somatic	0.0911845	0.453089
	TCGA-A2-A0T6-01A-11D-A10P-05	ER+	none	0.0838486	0.508047
	TCGA-B6-A1KC-01B-11D-A161-05	ER+	none	0.167515	0.540121
	TCGA-OK-A5Q2-01A-11D-A27Y-05	ER+	none	0.0484451	0.494963
	TCGA-AR-A1AY-01A-21D-A12R-05	TN	none	0.0698178	0.502312
	TCGA-AR-A2LR-01A-12D-A18O-05	TN	none	0.0747923	0.473419
	TCGA-AR-A5QQ-01A-11D-A28C-05	TN	none	0.0663912	0.471668
	TCGA-AR-A0TV-01A-21D-A10P-05	ER+	none	0.100881	0.492884
	TCGA-D8-A1JP-01A-11D-A13K-05	BRCA2	somatic	0.0609253	0.463761
	TCGA-AO-A03U-01B-21D-A10N-05	TN	none	0.0845299	0.469477
	TCGA-AC-A3W5-01A-11D-A22B-05	HER2+	none	0.0525812	0.48532
	TCGA-E2-A10C-01A-21D-A10N-05	ER+	none	0.10894	0.476665
	TCGA-A2-A4RW-01A-21D-A268-05	ER+	none	0.0978571	0.498604
	TCGA-A7-A0CE-11A-21D-A10Q-05	normal	none	0.0951515	0.486943
	TCGA-D8-A1XV-01A-11D-A14N-05	ER+	none	0.0515437	0.47495
	TCGA-AO-A12B-01A-11D-A10N-05	ER+	none	0.080566	0.472117
	TCGA-E9-A1NC-01A-12D-A161-05	BRCA1	somatic	0.07509	0.452205
	TCGA-E2-A1IJ-01A-11D-A145-05	ER+	none	0.0569146	0.471911
	TCGA-BH-A0C0-01A-21D-A10P-05	HER2+	none	0.0908546	0.498225
	TCGA-A2-A259-01A-11D-A16G-05	ER+	none	0.0842959	0.482518
	TCGA-OL-A66I-01A-21D-A29O-05	TN	none	0.0639499	0.503093
	TCGA-A7-A4SF-01A-11D-A268-05	HER2+	none	0.0990128	0.390008
	TCGA-AC-A2QI-01A-12D-A19Z-05	ER+	none	0.0623929	0.418609
	TCGA-AO-A0JE-01A-11D-A10P-05	HER2+	none	0.0720952	0.487854
	TCGA-LL-A5YM-01A-11D-A28C-05	HER2+	none	0.0666215	0.515999
	TCGA-LL-A5YL-01A-12D-A29O-05	HER2+	none	0.0950121	0.516397
	TCGA-A1-A0SJ-01A-11D-A10P-05	ER+	none	0.0909443	0.501833
	TCGA-BH-A0DI-11A-32D-A12R-05	normal	none	0.0868567	0.472641
	TCGA-A2-A0YM-01A-11D-A10A-05	TN	none	0.085925	0.498167
	TCGA-A2-A0CR-01A-11D-A22B-05	ER+	none	0.053991	0.489093
	TCGA-AO-A124-01A-11D-A10N-05	BRCA1	germline	0.0888147	0.368233
	TCGA-AR-A2LK-01A-11D-A17Z-05	ER+	none	0.0591147	0.474718
	TCGA-AC-A3BB-01A-21D-A19Z-05	ER+	none	0.0706332	0.480861
	TCGA-BH-A42U-01A-12D-A244-05	TN	none	0.0654995	0.474154
	TCGA-BH-A1FG-01A-11D-A13K-05	ER+	none	0.0577978	0.478602
	TCGA-E9-A5FK-01A-11D-A27Y-05	ER+	none	0.0539449	0.493719
	TCGA-GM-A2DL-01A-11D-A18O-05	ER+	none	0.0695755	0.488059
	TCGA-Z7-A8R6-01A-11D-A41Q-05	ER+	none	0.0606121	0.431551
	TCGA-BH-A18V-06A-11D-A212-05	TN	none	0.0773481	0.491295
	TCGA-BH-A0HP-01A-12D-A10P-05	ER+	none	0.0845739	0.488935
	TCGA-EW-A1OX-01A-11D-A145-05	ER+	none	0.0507097	0.50782
	TCGA-EW-A2FS-01A-11D-A17F-05	ER+	none	0.0644683	0.484426
	TCGA-D8-A1XB-01A-11D-A14H-05	ER+	none	0.0789288	0.491271
	TCGA-BH-A0HX-01A-21D-A10P-05	ER+	none	0.0945972	0.478403
	TCGA-AO-A1KO-01A-31D-A13K-05	ER+	none	0.0739804	0.46076
	TCGA-BH-A0AZ-11A-22D-A12R-05	normal	germline	0.0904434	0.464004
	TCGA-A7-A56D-01A-11D-A27Y-05	ER+	none	0.0530044	0.477342
	TCGA-AN-A0XU-01A-11D-A10A-05	BRCA1	somatic	0.0930914	0.474852
	TCGA-AR-A2LL-01A-11D-A17Z-05	ER+	none	0.0558853	0.504874
	TCGA-AC-A2FB-01A-11D-A17F-05	HER2+	none	0.0606101	0.490617
	TCGA-E2-A106-01A-11D-A10N-05	ER+	none	0.0980708	0.469521
	TCGA-A2-A0SY-01A-31D-A10P-05	HER2+	none	0.0828013	0.509738
	TCGA-A1-A0SF-01A-11D-A145-05	ER+	none	0.0577237	0.457655
	TCGA-BH-A0BA-01A-11D-A10P-05	ER+	none	0.102798	0.495101
	TCGA-E2-A15K-06A-11D-A12R-05	ER+	none	0.0657852	0.351848
	TCGA-5L-AAT0-01A-12D-A41Q-05	ER+	none	0.0790854	0.460459
	TCGA-A2-A0T1-01A-21D-A10P-05	HER2+	none	0.0887615	0.463803
	TCGA-S3-A6ZG-01A-22D-A32T-05	ER+	none	0.106357	0.503529
	TCGA-BH-A1EV-11A-24D-A138-05	normal	none	0.0922167	0.472943
	TCGA-E2-A107-01A-11D-A10N-05	ER+	none	0.0782605	0.492639
	TCGA-AR-A1AM-01A-41D-A22B-05	ER+	none	0.0539667	0.442894
	TCGA-AR-A1AR-01A-31D-A138-05	TN	none	0.0715774	0.473671
	TCGA-BH-A0DP-01A-21D-A10P-05	ER+	none	0.0934946	0.49936
	TCGA-E9-A1ND-11A-43D-A145-05	normal	none	0.063853	0.461002
	TCGA-D8-A1XC-01A-11D-A14H-05	ER+	none	0.0591874	0.470606
	TCGA-BH-A0E1-11A-13D-A10Q-05	normal	none	0.104432	0.475057
	TCGA-AC-A6IW-01A-12D-A33F-05	TN	none	0.0760797	0.465815
	TCGA-AR-A2LQ-01A-22D-A18O-05	ER+	none	0.0786353	0.482738
	TCGA-AN-A0XW-01A-11D-A10A-05	HER2+	none	0.0977223	0.4672
	TCGA-GM-A2DO-01A-11D-A18O-05	ER+	none	0.0582101	0.484089
	TCGA-D8-A1JI-01A-11D-A13K-05	ER+	none	0.0536507	0.436191
	TCGA-AC-A5EI-01A-11D-A27Y-05	ER+	none	0.0474306	0.469203
	TCGA-E2-A1BC-01A-11D-A12R-05	ER+	none	0.0716508	0.474735
	TCGA-AN-A0XR-01A-11D-A10A-05	ER+	none	0.0978611	0.519975
	TCGA-D8-A27E-01A-11D-A16G-05	ER+	none	0.053056	0.448714
	TCGA-BH-A203-11A-42D-A16A-05	normal	none	0.0915241	0.4829
	TCGA-E2-A1II-11A-21D-A145-05	normal	none	0.0663247	0.458315
	TCGA-EW-A1J5-01A-11D-A13K-05	ER+	none	0.0603113	0.473921
	TCGA-E2-A1B5-11A-23D-A12R-05	normal	none	0.0997627	0.468661
	TCGA-E9-A295-01A-11D-A16G-05	HER2+	none	0.0612081	0.497051
	TCGA-A7-A4SA-01A-11D-A268-05	ER+	none	0.104881	0.463055
