## Supplementary Table 7 for "Comprehensive Genomic Characterization of Breast Tumors with BRCA1 and BRCA2 Mutations"

### Sheet: bins
	Chromosome	Bin start	Bin end	Number of breakpoints	Number of samples with breakpoints in bin	p-value	adjusted p-value	p-value (corrected for copy number)	adjusted p-value (corrected for copy number)
1	1	160000000	170000000	117	31	1.88E-6	9.71E-4	1.65E-2	1.00E+0
2	1	165000000	175000000	131	32	1.03E-9	5.34E-7	1.99E-4	1.03E-1
3	1	205000000	215000000	116	30	3.03E-6	1.56E-3	8.30E-3	1.00E+0
4	1	210000000	220000000	123	33	9.09E-8	4.69E-5	1.50E-3	7.75E-1
5	3	140000000	150000000	120	30	4.29E-7	2.21E-4	1.63E-5	8.41E-3
6	3	145000000	155000000	110	28	4.45E-5	2.30E-2	1.81E-3	9.32E-1
7	3	150000000	160000000	116	28	3.03E-6	1.56E-3	5.14E-4	2.65E-1
8	3	155000000	165000000	123	34	9.09E-8	4.69E-5	4.36E-5	2.25E-2
9	3	165000000	175000000	112	33	1.88E-5	9.70E-3	4.95E-3	1.00E+0
10	3	170000000	180000000	137	37	2.64E-11	1.36E-8	4.07E-7	2.10E-4
11	3	175000000	185000000	127	27	1.03E-8	5.32E-6	9.98E-6	5.15E-3
12	3	180000000	190000000	114	27	7.68E-6	3.96E-3	4.45E-4	2.30E-1
13	5	30000000	40000000	121	34	2.58E-7	1.33E-4	2.29E-6	1.18E-3
14	6	15000000	25000000	132	37	5.72E-10	2.95E-7	6.41E-7	3.31E-4
15	6	20000000	30000000	124	29	5.34E-8	2.75E-5	5.28E-6	2.72E-3
16	6	115000000	125000000	123	33	9.09E-8	4.69E-5	3.67E-7	1.89E-4
17	6	125000000	135000000	162	28	4.31E-19	2.22E-16	4.59E-16	2.37E-13
18	6	130000000	140000000	189	28	2.36E-29	1.22E-26	3.29E-26	1.70E-23
19	6	135000000	145000000	133	30	3.13E-10	1.62E-7	3.71E-9	1.91E-6
20	8	30000000	40000000	133	29	3.13E-10	1.62E-7	4.23E-12	2.18E-9
21	8	35000000	45000000	142	27	1.02E-12	5.26E-10	6.15E-12	3.17E-9
22	8	55000000	65000000	120	29	4.29E-7	2.21E-4	3.80E-4	1.96E-1
23	8	60000000	70000000	145	30	1.33E-13	6.88E-11	3.61E-8	1.87E-5
24	8	65000000	75000000	128	28	5.87E-9	3.03E-6	1.33E-4	6.84E-2
25	8	70000000	80000000	118	30	1.16E-6	5.98E-4	4.08E-3	1.00E+0
26	8	75000000	85000000	125	30	3.11E-8	1.60E-5	1.33E-3	6.84E-1
27	8	95000000	105000000	117	32	1.88E-6	9.71E-4	6.39E-2	1.00E+0
28	8	100000000	110000000	122	35	1.54E-7	7.93E-5	4.79E-2	1.00E+0
29	8	105000000	115000000	144	33	2.64E-13	1.36E-10	1.85E-4	9.57E-2
30	8	110000000	120000000	169	36	1.40E-21	7.24E-19	6.48E-8	3.34E-5
31	8	115000000	125000000	148	36	1.64E-14	8.46E-12	3.42E-4	1.76E-1
32	8	120000000	130000000	188	35	6.09E-29	3.14E-26	3.92E-10	2.03E-7
33	8	125000000	135000000	180	35	9.77E-26	5.04E-23	1.22E-8	6.28E-6
34	8	130000000	140000000	117	33	1.88E-6	9.71E-4	1.04E-1	1.00E+0
35	10	115000000	125000000	114	23	7.68E-6	3.96E-3	3.85E-6	1.99E-3
36	10	120000000	130000000	115	23	4.84E-6	2.50E-3	1.50E-6	7.74E-4
37	11	30000000	40000000	135	30	9.23E-11	4.76E-8	1.72E-10	8.86E-8
38	11	35000000	45000000	113	29	1.21E-5	6.22E-3	1.94E-5	1.00E-2
39	11	70000000	80000000	124	28	5.34E-8	2.75E-5	1.04E-5	5.38E-3
40	11	75000000	85000000	123	33	9.09E-8	4.69E-5	3.57E-6	1.84E-3
41	12	0	10000000	151	28	1.90E-15	9.81E-13	2.73E-11	1.41E-8
42	12	5000000	15000000	127	26	1.03E-8	5.32E-6	6.39E-7	3.30E-4
43	12	50000000	60000000	121	23	2.58E-7	1.33E-4	1.84E-8	9.50E-6
44	12	55000000	65000000	118	29	1.16E-6	5.98E-4	1.13E-7	5.81E-5
45	17	50000000	60000000	109	29	6.76E-5	3.49E-2	8.21E-4	4.23E-1
46	17	55000000	65000000	113	35	1.21E-5	6.22E-3	4.00E-4	2.07E-1
47	17	70000000	80000000	110	31	4.45E-5	2.30E-2	1.64E-3	8.45E-1
48	18	20000000	30000000	111	28	2.91E-5	1.50E-2	3.23E-5	1.67E-2
