## Supplementary Table 8 for "Comprehensive Genomic Characterization of Breast Tumors with BRCA1 and BRCA2 Mutations"

### Sheet: 10x
	Sample	Mutation	Translocations (10X)	Translocations (short read)	Common
	T43R	BRCA1	19	23	11
	T50	BRCA1	11	16	6
	T65	BRCA1	22	35	12
	T55	BRCA2	4	14	0
	T103	N/A	5	N/A	N/A
	T106	N/A	4	N/A	N/A
	T110	N/A	29	N/A	N/A
	T16	N/A	1	N/A	N/A
	T30	N/A	19	N/A	N/A
	T33	N/A	13	N/A	N/A
	T49	N/A	5	N/A	N/A
	T51	N/A	3	N/A	N/A
	T54	N/A	1	N/A	N/A
	T57	N/A	19	N/A	N/A
	T60	N/A	12	N/A	N/A
	T70	N/A	0	N/A	N/A
