## Supplementary Table 9 for "Comprehensive Genomic Characterization of Breast Tumors with BRCA1 and BRCA2 Mutations"

### Sheet: signatures
	Source	Number of signatures	Error	Sparsity	Similarity	Similarity to background
	SparseSignatures	9	364.345	0.5	0.13	0.31
	Nik-Zainal et al. (2016)	12	1118.7	0.11	0.32	0.46
	Error: Mean squared error in reconstruction.
	Sparsity: Average fraction of entries in a signature with probability of mutation less than 10^-4.
	Similarity: Average cosine similarity between all pairs of signatures.
	Similarity to background: Average cosine similarity between non-background signatures (excluding Signature 5 in the 2016 study) and the background signature.
