## Supplementary Table 10 for "Comprehensive Genomic Characterization of Breast Tumors with BRCA1 and BRCA2 Mutations"

### Sheet: PanCancer exposure
	Patient	background_signature	Signature 1	Signature 2	Signature 3	Signature 4	Signature 5	Signature 6	Signature 7	Signature 8	Signature 9
	PD8623a	632.779	142.932	55.6443	70.3816	72.4609	230.377	166.538	406.528	210.428	36.8555
	PD8618a	634.822	125.912	0	44.5681	16.2877	166.384	71.636	419.062	51.0879	0
	PD6418a	772.293	151.307	0	72.0509	57.1122	238.591	25.3988	527.744	140.645	17.8306
	PD7214a	683.933	67.5039	14.0317	37.8501	25.8527	147.613	56.5695	326.821	110.54	15.6845
	PD4968a	944.11	308.262	101.251	207.198	234.655	355.36	736.945	1196.69	785.747	49.9112
	PD4954a	2160.31	38.5228	365.464	180.357	292.162	1172.09	640.071	528.234	60.6199	106.97
	PD6719a	2007.52	47.7545	267.061	153.836	261.103	1137	256.092	629.881	2.97292	44.7861
	PD7210a	434.864	81.679	7.24706	56.9307	33.1173	175.564	2.67143	450.111	87.8096	2.5004
	PD4605a	801.807	153.313	14.8166	90.7782	69.1144	268.071	195.401	849.115	140.746	30.6462
	PD6041a	589.222	167.832	0	104.499	74.2841	180.35	41.7382	489.404	101.888	15.5689
	PD9574a	440.845	123.162	20.1638	64.355	51.6708	249.024	21.7242	507.768	106.637	15.7069
	PD9567a	833.424	230.156	45.7979	192.754	126.927	567.869	372.244	842.728	200.306	59.7747
	PD9572a	1063.93	339.485	15.8631	189.6	153.662	456.703	1172.25	590.74	17.1337	6.5684
	PD9001a	920.798	333.801	3.23365	79.0493	94.1363	336.362	57.0415	638.662	162.43	17.5162
	PD7207a	900.075	20.5879	34.6836	73.4022	32.0404	227.356	160.039	901.868	516.948	31.5865
	PD6043a	3069.3	0	265.306	1398.19	627.796	2543.75	11921	543.387	2049	332.413
	PD8978a	2171.02	273.98	579.244	195.604	363.306	1055.83	633.128	864.973	33.8737	187.792
	PD8622a	594.842	144.385	41.5894	68.3645	64.3335	275.012	101.879	361.107	91.8391	24.652
	PD4985a	801.989	129.677	30.8386	54.9001	46.9751	228.952	77.3118	482.163	90.9757	23.3112
	PD4225a	324.807	160.593	5.80839	82.2742	46.8927	232.962	96.3247	816.104	166.662	9.48619
	PD9002a	2876.63	680.459	300.667	634.738	305.766	1551.81	421.068	910.639	315.655	368.184
	PD8979a	1587.66	0	160.338	152.994	135.322	401.001	327.068	820.951	260.783	133.717
	PD7221a	433.945	76.6812	32.315	49.8303	40.3271	151.291	426.045	600.022	252.555	12.1194
	PD6720a	675.242	133.384	64.5643	77.5886	67.4144	169.594	132.618	519.487	131.159	29.2805
	PD7206a	1356.26	433.665	166.614	244.465	216.261	899.466	219.49	849.031	211.462	48.6005
	PD4606a	427.049	80.433	6.07479	29.5856	31.3289	119.278	21.7439	309.795	65.5614	6.42579
	PD7215a	1818.09	0	270.671	172.494	239.046	981.74	1812.95	580.306	346.261	61.106
	PD5928a	2427.04	0	532.163	296.103	523.424	1657.76	459.381	687.697	108.385	155.211
	PD5947a	341.777	68.4011	25.775	101.533	51.7834	222.22	311.018	462.194	172.127	17.0733
	PD4315a	655.019	167.914	71.5727	183.727	42.8987	578.108	746.099	601.611	322.082	26.6453
	PD9577a	562.178	122.036	44.5607	57.0455	61.8619	244.588	29.5878	372.896	101.419	15.5146
	PD6042a	2257.98	200.305	216.444	359.419	387.96	1344.03	1483.64	479.806	91.7772	111.871
	PD4962a	630.46	258.015	0	502.1	258.221	782.415	3486.49	422.846	339.458	51.7198
	PD7201a	525.307	82.087	0	72.2659	34.8731	140.194	64.4675	491.369	147.296	7.80322
	PD6721a	487.355	173.084	64.0312	118.047	73.6145	250.817	142.45	683.664	219.424	20.9172
	PD4976a	1170.38	639.338	97.6539	462.718	156.794	1002.36	487.052	1744.99	321.522	77.9391
	PD4981a	529.88	24.1856	8.53125	95.4589	54.7459	259.02	14.9662	564.229	111.539	7.96982
	PD3989a	471.149	141.467	67.9742	122.082	57.5704	229.551	211.658	623.807	284.852	34.7881
	PD5936a	828.905	261.054	2.66883	120.12	81.5729	352.779	162.91	678.674	224.794	42.8683
	PD4965a	970.816	101.763	30.2931	121.787	60.2269	420.304	86.9815	718.348	140.359	29.8108
	PD4970a	862.649	169.862	2.65269	59.2531	66.9735	300.339	138.172	639.88	143.043	15.4489
	PD4069a	326.109	183.776	0	190.629	40.8703	362.594	49.0581	732.112	198.779	17.7781
	PD9599a	669.544	364.115	38.0795	158.426	18.6534	362.564	380.495	979.262	248.928	56.8952
	PD6422a	1694.91	153.398	93.9107	447.115	194.477	829.111	347.502	867.738	480.35	47.0728
	PD4266a	428.014	119.724	0	19.7089	38.7108	75.1033	926.745	361.422	435.998	15.9959
	PD9569a	771.136	144.747	3.85954	84.4057	76.3532	248.303	79.4667	573.036	74.5931	38.3337
	PD4607a	0	45.0405	0	1142.18	0	0	20575.6	365.145	6455.21	7.80285
	PD4971a	707.838	141.566	59.9163	122.777	107.057	432.158	183.798	827.653	122.233	35.5553
	PD4982a	450.402	113.187	0.038265	70.9937	27.8422	196.251	10.4274	494.971	100.834	9.91096
	PD7218a	345.269	90.1088	0	88.7752	19.0607	309.827	35.8502	497.377	79.0477	26.1724
	PD9464a	1850.64	0	113.463	307.605	197.946	977.629	600.752	757.881	378.339	60.5767
	PD9193a	495.165	13.3585	35.1343	128.156	40.1522	328.225	171.666	372.508	42.5314	6.70105
	PD9067a	316.085	88.3086	32.1734	65.3531	63.3777	166.302	205.499	404.244	162.59	11.1393
	PD9539a	318.714	297.462	44.8453	155.267	65.8292	525.622	212.424	1637.31	242.763	41.5643
	PD9467a	521.367	155.674	18.4881	110.609	32.0431	352.434	133.174	869.102	267.28	16.4047
	PD9571a	1885.2	186.493	352.202	154.251	212.03	561.289	281.463	644.682	51.7386	144.845
	PD9568a	10462.6	0	1985.31	1108.42	1927.07	6128.03	4792.34	1913.74	0	715.206
	PD9544a	431.118	79.2104	24.7999	77.0943	74.4172	133.176	71.3618	418.241	86.2153	15.1223
	PD9541a	223.025	289.265	23.6603	93.5863	67.5935	345.669	223.18	1101.66	289.374	25.0651
	PD9575a	2298.26	695.265	289.477	219.95	330.823	681.022	731.198	721.359	13.9687	281.787
	PD9584a	944.952	210.182	43.9037	114.748	86.3341	328.31	113.729	679.864	164.045	35.1315
	PD9581a	628.448	134.286	23.7697	44.3975	52.4677	199.848	36.1679	416.927	62.4058	17.4015
	PD9579a	530.949	148.502	1.52792	50.9156	53.9401	221.521	105.943	376.295	80.0896	22.7543
	PD9578a	471.741	35.9752	9.57328	50.033	40.3186	102.395	20.9234	267.093	43.6772	24.3307
	PD9576a	6553.45	649.313	1459.37	485.671	1333.96	3911.72	1007.96	1223.5	0	355.595
	PD9585a	3342.66	155.1	556.331	362.998	635.689	2526.4	1335.14	922.174	0	135.589
	PD9592a	2746.41	197.938	680.695	248.254	550.044	1931.69	720.584	707.447	0	222.146
	PD9591a	340.131	127.946	22.1469	42.7481	49.7379	149.605	45.8569	383.944	91.0464	15.5683
	PD9696a	1604.78	225.031	394.158	220.126	374.723	1336.69	819.142	457.969	0	101.478
	PD9694a	408.546	34.5009	9.41592	81.9735	32.8456	276.228	55.6826	687.908	82.7042	17.7197
	PD9606a	409.327	83.0484	3.76383	39.1235	15.785	157.554	19.9501	424.277	67.8739	14.0804
	PD9604a	1030.54	6395.74	0	146.218	0	84.2011	390.274	2184.24	157.017	27.48
	PD9600a	505.551	167.041	79.4388	68.6309	132.026	322.64	52.8564	526.74	111.742	27.0337
	PD9597a	101.133	89.561	17.8236	93.1731	44.9963	0	1593.66	407.101	611.683	24.2036
	PD9595a	3578.17	24.7357	914.053	335.47	500.845	2093.31	500.191	1016.65	0	238.829
	PD9593a	636.595	75.9687	0	84.7426	37.0398	230.29	32.8229	399.5	103.648	0
	PD9754a	456.168	132.557	10.9791	94.5428	70.2458	286.247	57.7417	609.458	105.423	44.1631
	PD9752a	733	151.718	57.8123	138.2	104.292	510.518	520.583	1007.04	244.663	23.8075
	PD9702a	2281.6	223.739	626.959	282.486	333.119	1629.85	1221.01	546.894	0	182.755
	PD9843a	919.067	65.2769	24.4415	103.856	72.073	280.976	7.10861	429.462	58.0415	15.3218
	PD9842a	1426.64	135.544	99.7264	120.534	88.8192	274.386	142.815	688.049	154.031	54.5307
	PD9761a	624.535	107.139	0	88.805	38.374	353.781	72.3379	661.648	180.312	5.25967
	PD9760a	1325.4	114.483	97.114	177.633	138.305	689.77	987.853	1019.83	343.483	65.5517
	PD9759a	792.166	61.8852	27.4404	75.9816	77.2411	249.548	89.2217	603.505	199.418	22.4533
	PD9756a	321.055	258.413	64.4558	205.988	61.8727	212.933	1900.31	522.312	657.284	25.8697
	PD9755a	681.068	50.9154	0	36.5685	31.5883	209.277	57.0053	473.645	169.288	2.76369
	PD8620a	298.512	116.903	3.38521	115.799	22.579	181.224	1326.49	333.215	234.979	25.7096
	PD8830a	2819.02	133.707	504.376	323.629	438.101	1717.89	407.465	1297.02	15.1969	141.423
	PD8828a	579.035	70.9535	21.293	58.1385	41.713	84.3643	552.346	465.435	193.194	9.1226
	PD8660a2	7955.67	630.916	2053.28	762.413	1242.78	2799.09	4266.79	2351.15	1287.88	1235.76
	PD8652a2	5283.47	485.427	1157.73	612.471	837.02	2992.19	1940.13	1230.78	0	367.341
	PD8621a	2807.16	290.094	561.217	227.39	479.354	1627.33	716.083	675.255	0	199.336
	PD8832a	9243.59	391.453	2274.46	909.453	1943.1	6081	1684.8	1591.45	0	740.211
	PD8973a	482.672	281.434	0	301.088	83.2991	183.692	3323.41	821.355	406.302	34.7924
	PD8969a	2315.18	87.6053	259.429	345.583	289.839	1257.27	1140.98	620.704	183.454	75.0015
	PD8965a	1091.04	400.509	157.993	263.927	178.662	651.822	702.674	563.493	288.835	71.2962
	PD8964a	4022.01	245.853	751.675	396.636	590.851	2413.02	1061.65	841.611	0	258.93
	PD8980a	5129.4	0	817.692	770.684	924.009	3664.66	1826.41	1067.52	444.1	312.778
	PD8977a	477.375	515.798	89.9312	168.088	154.55	449.646	164.594	1668.78	293.407	45.4822
	PD8982a	5992.62	0	938.592	1113.93	626.961	3868.76	6430.43	1200.95	0	359.756
	PD8981a	429.947	75.2105	39.6905	101.618	58.5578	266.145	158.107	453.545	146.644	28.9975
	PD8996a	387.01	374.233	93.1658	239.253	99.5138	505.256	169.082	1027.96	221.693	25.6614
	PD8995a	166.388	442.996	78.1591	421.786	134.491	377.972	3104.52	1735.63	1075.62	116.02
	PD8984a	3216.45	0	557.826	259.557	435.535	1796.14	1326.22	817.898	0	192.212
	PD8999a	436.441	90.3281	20.2235	66.0488	28.3807	139.884	33.1901	396.981	91.4182	27.2273
	PD8998a	864.616	69.2402	47.4296	250.334	164.158	438.665	2429.76	208.204	159.105	49.7528
	PD8997a	817.801	133.969	35.7101	129.139	90.4279	396.848	262.666	754.853	123.588	40.7288
	PD9009a	1144.36	451.272	0	591.135	320.784	1074.08	9559.5	1014.38	33.544	387.76
	PD9004a	3795.26	99.9009	722.567	388.796	571.065	2051.55	1589.16	595.357	50.532	206.743
	PD9065a	411.486	102.151	6.26987	287.268	27.5183	491.9	181.468	504.776	244.049	14.9891
	PD9064a	4181.57	385.188	833.628	359.342	869.115	3023.46	1127.47	992.653	0	165.387
	PD9063a	0	0	0	1888.49	0	0	39426.2	1146.15	12638.6	0
	PD13422a	495.761	83.5981	33.1172	115.739	42.1029	324.465	67.4852	507.814	110.835	15.1347
	PD13420a	666.96	144.703	32.9473	40.2844	42.2822	243.918	41.1062	508.203	86.1644	18.9624
	PD13419a	364.843	86.8867	21.3081	28.7671	55.9755	96.6196	58.829	289.386	67.8236	13.103
	PD13418a	1059.5	184.7	54.7394	330.372	127.259	557.485	2763.43	1153.18	302.037	89.5699
	PD13416a	665.132	94.7663	25.0479	98.6269	58.3531	197.784	27.7072	589.11	156.291	20.3554
	PD13312a	778.608	159.9	32.6546	93.0339	71.3449	209.617	44.4805	465.61	74.74	56.5029
	PD13311a	1270.43	330.085	375.619	166.923	307.242	1018.5	260.635	324.695	0	125.96
	PD13310a	510.348	154.935	33.3732	52.8477	54.6923	226.242	35.9503	630.782	108.723	17.0404
	PD13425a	3722.39	154.527	0	2462.7	401.993	3239.37	21503.5	1559.02	0	286.035
	PD13424a	805.986	179.467	100.454	212.538	164.553	714.75	261.673	1149.13	218.287	81.8948
	PD11762a	535.884	99.5475	42.4338	96.3737	38.3724	195.575	142.108	405.99	146.755	21.9427
	PD11761a	905.623	154.937	114.948	129.287	140.991	339.536	177.821	401.052	256.574	59.4354
	PD11760a	522.621	399.597	0	527.87	72.0071	896.694	83.9067	1340.98	265.136	29.127
	PD11757a	441.152	41.244	92.144	74.9055	109.547	405.059	480.495	133.224	0	33.138
	PD11756a	487.53	91.7275	28.1072	50.8123	55.7132	195.031	152.253	521.256	183.633	13.1524
	PD11755a	1161.83	5.9566	184.882	79.0914	131.093	509.331	216.07	291.974	0	52.2763
	PD11753a	2963.03	0	305.811	255.744	209.233	825.759	258.666	1101.2	311.663	461.882
	PD11752a	2112.55	351.733	157.53	581.418	177.227	1341.95	204.16	2225.88	277.622	125.238
	PD11766a	607.786	97.8397	32.8766	63.6877	68.1945	163.454	192.502	305.93	86.3709	24.3113
	PD11765a	871.61	91.0565	49.9666	61.41	83.5563	191.584	83.641	361.978	118.193	35.8518
	PD13165a	1100.3	93.0396	55.6286	670.088	119.793	1181.8	1405.11	951.413	844.942	42.0145
	PD13164a	787.311	99.7335	58.4696	180.125	106.139	392.304	192.5	605.16	173.64	55.8743
	PD13163a	1142.44	441.382	195.912	264.993	258.384	480.392	1202.07	887.865	328.215	85.1399
	PD13162a	1070.26	166.438	58.3884	161.327	142.548	420.94	2441.42	646.763	0	50.8877
	PD11819a	647.717	107.426	39.2674	35.0383	78.3162	235.262	31.8099	429.192	35.2905	26.1033
	PD11818a	604.788	66.2509	0	64.0771	43.597	226.056	53.1806	390.321	102.03	21.5975
	PD11816a	1149.25	173.47	22.4541	180.96	85.3332	474.09	1004.42	586.958	287.445	17.4224
	PD11769a	426.287	95.8903	22.2083	69.7997	57.2108	222.419	87.7109	562.768	145.794	24.5042
	PD13166a	398.505	243.291	31.2985	181.287	79.3582	305.047	385.957	522.665	133.616	26.6339
	PD13168a	476.047	108.206	21.5605	150.134	30.5887	291.078	387.396	767.358	299.404	24.7912
	PD13167a	695.846	61.7446	56.6934	89.8837	50.3746	275.996	266.418	711.836	116.248	36.8493
	PD13307a	270.567	328.746	78.2792	250.893	99.1957	384.402	2076.99	857.476	1065.8	64.3761
	PD13306a	548.365	60.6034	63.0146	85.4093	54.5669	210.854	195.863	490.433	304.279	19.1369
	PD13304a	308.648	98.0404	67.8016	66.5853	52.4477	223.423	36.3901	546.78	87.1676	23.6135
	PD13302a	1038.35	640.575	105.828	316.806	210.33	629.477	193.58	1340.47	386.369	40.7062
	PD13299a	2250.72	93.4593	264.001	404.274	445.56	1492.66	4493.58	539.962	0	181.788
	PD13298a	2830.29	128.701	365.443	504.914	316.681	1547.41	840.382	1369.78	137.245	112.888
	PD13297a	7925.76	0	147.78	95.8772	122.629	1351.3	1097.77	1220.32	2361.54	162.143
	PD13296a	6028	0	1181.08	575.798	1192.78	3990.41	2357.29	1467.55	0	686.292
	PD11336a	1372.28	0	157.89	365.926	141.925	870.231	469.596	1232.34	589.03	440.469
	PD11327a	4004.28	158.73	1037.91	645.599	914.426	3404.15	906.736	696.789	0	230.603
	PD11326a	3308.82	210.396	470.311	336.317	749.013	2285.94	1081.1	657.144	0	134.16
	PD10014a	4248.44	588.954	805.115	489.615	892.688	2941.58	571.45	896.369	0	260.609
	PD10011a	2594.24	701.034	802.185	173.248	649.607	925.519	379.181	861.23	0	601.639
	PD10010a	875.163	27.0556	106.248	99.1953	87.9761	358.645	201.564	469.545	88.4992	41.4182
	PD9847a	870.516	199.087	33.1463	88.0134	93.355	304.533	21.9064	452.646	68.3671	23.0737
	PD9845a	1278.85	192.438	57.6615	74.3226	125.155	271.879	285.588	493.958	268.699	22.6604
	PD11337a	527.631	226.18	89.3671	235.24	131.634	544.498	410.815	664.903	187.821	13.3856
	PD11339a	747.62	168.868	0	105.069	73.6364	267.097	83.4747	920.276	136.417	24.7231
	PD11338a	849.276	92.5624	36.1991	117.209	45.0089	289.49	5.99437	682.509	122.551	18.3508
	PD11347a	591.53	103.193	9.35422	75.5453	50.6698	117.092	348.546	458.399	256.13	13.3786
	PD11346a	571.165	24.5477	95.0714	117.808	80.4135	193.932	446.223	493.206	264.087	19.0723
	PD11345a	764.613	333.295	142.663	735.652	150.41	609.387	4850.53	949.446	1991.02	75.3938
	PD11344a	0	148.776	0	501.085	0	0	8560.53	454.609	1553.78	3.21841
	PD11343a	774.322	170.738	84.3518	149.872	122.045	520.162	198.204	710.281	154.828	20.6956
	PD11342a	782.235	136.959	1.44726	147.663	90.4077	218.813	824.711	639.851	489.769	6.83054
	PD11341a	253.461	129.528	59.5661	76.0981	86.8486	197.694	229.89	411.865	165.918	24.734
	PD11340a	1386.58	127.333	163.325	359.852	165.25	820.811	441.212	941.447	529.98	88.3189
	PD11352a	752.259	139.978	47.0944	38.3316	41.3226	263.481	249.529	701.187	359.163	25.959
	PD11349a	1924.46	317.534	185.608	344.969	332.249	1006.3	1453.5	1120.48	620.289	61.7326
	PD11348a	1107.12	262.345	60.7815	393.324	159.207	904.305	233.635	1519.94	253.069	69.569
	PD11364a	683.399	187.245	9.7675	120.226	100.271	245.435	144.725	651.74	116.557	39.8741
	PD11361a	298.633	153.194	20.6447	82.6399	61.7377	265.255	73.8497	607.523	135.543	13.3736
	PD11360a	801.173	269.33	42.9407	214.435	117.032	384.55	103.529	934.803	175.646	22.571
	PD11359a	755.428	222.591	10.0368	137.713	98.5002	328.139	159.368	712.598	155.437	47.1909
	PD11358a	881.272	220.314	93.1946	129.907	58.0345	277.705	968.598	834.636	973.587	8.39494
	PD11357a	1072.36	287.622	0	132.072	150.839	367.975	84.8723	1095.31	113.283	42.0008
	PD11355a	488.185	108.222	0	194.727	48.0628	415.595	39.5844	435.189	98.7224	14.3851
	PD11368a	666.096	579.839	148.11	436.308	215.575	717.147	1549.89	1341.47	1200.39	87.0257
	PD11367a	3004.56	190.154	289.558	274.582	550.59	1767.4	393.437	1206.13	111.721	147.714
	PD11366a	1003.31	188.67	29.8739	152.83	103.213	382.941	95.8611	712.007	244.329	28.9197
	PD11365a	2057.65	7858.83	174.262	404.617	345.838	31.1572	136.803	1405.08	232.75	442.955
	PD11376a	822.91	216.571	19.4362	206.601	58.1184	467.101	105.762	978.43	266.859	7.81497
	PD11375a	326.711	180.866	22.2166	118.845	82.0831	319.63	25.9862	694.652	127.097	15.0425
	PD11374a	866.011	89.6039	50.8401	95.9212	101.963	254.749	90.023	632.272	118.617	24.3398
	PD11372a	279.822	320.362	0	940.095	80.9762	521.741	9932.2	785.123	1052.94	20.0653
	PD11370a	579.675	105.81	5.8788	32.9655	25.4228	155.679	5.94567	311.858	44.5331	6.07986
	PD11369a	933.895	424.624	149.788	381.939	228.868	726.106	990.556	1561.2	662.808	49.4779
	PD11384a	530.284	86.7726	25.5382	86.9499	27.9016	140.671	178.372	460.315	152.308	28.8745
	PD11383a	935.497	106.619	90.2432	134.556	105.262	386.036	60.3227	599.057	107.099	44.8289
	PD11381a	891.11	122.684	3.2361	80.8713	62.7366	248.549	36.9466	428.228	160.068	21.994
	PD11380a	914.391	136.55	74.6271	136.71	32.7989	257.44	170.787	714.695	246.337	21.7798
	PD11379a	692.707	415.807	0	1003.24	244.426	1124.94	13298.4	680.339	1982.22	91.7822
	PD11391a	678.519	40.9834	11.2976	23.5059	55.3352	145.429	8.26735	238.982	53.279	7.2162
	PD11389a	717.146	91.2115	0	52.8701	50.191	236.036	0	405.439	81.9379	29.4475
	PD11388a	1342.18	119.189	144.013	298.333	170.145	836.505	323.992	1297.37	345.043	44.7637
	PD11386a	963.781	119.354	75.9149	136.688	102.534	241.37	485.555	781.685	455.009	7.78974
	PD11385a	648.337	69.59	20.3884	53.4953	79.6615	296.51	44.9974	480.513	138.466	29.9057
	PD11398a	598.332	138.074	107.891	127.733	152.196	329.114	86.8304	574.636	97.3792	32.0769
	PD11397a	999.91	221.401	40.3665	395.031	160.146	1008.22	457.473	1176.47	306.709	65.4163
	PD11396a	787.792	150.047	32.7784	140.207	88.2648	340.11	86.2023	647.333	151.394	18.3069
	PD11395a	1029.27	167.466	71.7797	208.92	115.039	681.492	95.9761	892.509	241.429	264.422
	PD11394a	287.049	190.36	6.90378	67.56	49.9844	301.256	59.6896	1043.38	161.775	25.6895
	PD11393a	670.764	305.5	24.2499	567.598	108.894	1115.58	172.765	1441.15	229.951	65.6742
	PD11464a	446.808	121.09	38.2818	252.638	42.6665	395.871	2297.2	560.038	323.555	29.4831
	PD11462a	735.907	153.627	52.729	157.045	120.326	379.791	138.461	872.116	172.005	23.9822
	PD11402a	970.066	196.026	5.92897	81.1352	90.1182	286.377	103.1	716.831	158.889	6.11108
	PD11399a	601.485	311.853	53.3483	259.236	101.761	453.655	241.041	1081.54	347.841	20.8425
	PD11745a	642.855	152.891	81.9445	299.34	144.42	591.844	312.978	523.277	183.169	26.5564
	PD11744a	707.769	142.382	21.2676	45.6789	62.5557	301.681	10.5144	512.272	60.8845	24.0144
	PD11743a	1061.67	175.541	103.584	130.878	155.397	597.194	132.992	673.666	179.446	42.7105
	PD11742a	2231.34	0	262.546	316.62	418.94	1422.58	1224.48	590.657	172.964	95.5938
	PD11741a	287.043	101.805	55.6898	195.939	102.573	457.338	185.071	464.005	108.997	29.8946
	PD11740a	804.801	153.964	38.5535	125.7	109.951	268.359	37.922	624.24	136.206	19.2215
	PD11465a	3091.55	839.552	130.631	1022.13	605.511	1887.59	10531.3	2258.54	1423.67	255.153
	PD11751a	5787.78	46.2099	1082.42	552.376	889.528	3269.47	2561.65	1127.18	25.9541	408.529
	PD11750a	1466.1	943.181	770.552	323.877	523.827	1719.8	2844.12	523.139	0	186.606
	PD11748a	4210.76	34.9288	1014.31	449.061	692.46	2759.02	788.875	1003.05	0	236.935
	PD18748a	533.184	182.916	78.2876	141.275	52.8841	248.043	555.484	791.292	442.141	18.0697
	PD18734a	1065.75	114.16	56.6793	363.385	132.048	752.134	154.386	966.001	198.886	14.2728
	PD18733a	804.721	331.025	100.088	207.961	133.175	415.976	168.881	584.593	222.23	20.7572
	PD18730a	307.45	63.0987	0.467997	57.3634	37.4064	47.7821	869.091	312.53	167.049	22.5821
	PD18728a	557.058	178.725	8.59743	54.4517	91.1099	185.847	127.563	360.08	194.397	10.0597
	PD18269a	714.317	22.3397	20.7576	22.7003	41.0868	174.686	2.86265	340.019	46.5454	9.27823
	PD18264a	20.4217	272.466	0	335.944	54.8906	0	3830.49	672.044	1734.77	32.3167
	PD18754a	314.185	164.871	33.0764	189.52	27.3724	156.187	726.886	547.862	477.518	14.6489
	PD18751a	469.115	79.4583	5.82854	79.8999	39.6202	333.227	70.9168	635.625	123.548	29.564
	PD18749a	562.201	168.225	0	134.832	36.9205	222.634	2941.35	430.518	127.62	5.59799
	PD22251a	345.973	177.147	42.012	47.2598	78.0728	156.98	54.0167	480.743	95.1314	0.799284
	PD22036a	406.804	81.7937	16.413	61.1621	26.0328	131.364	1.24328	249.8	45.3469	11.9734
	PD18776a	650.035	115.83	0	71.8338	62.1401	173.982	23.8357	471.619	55.9963	9.44986
	PD18775a	343.553	119.979	20.578	40.6331	61.2631	177.035	62.8667	390.668	99.5641	15.5815
	PD18771a	803.437	126.383	12.9885	57.8038	47.1863	147.201	50.0516	473.339	70.7124	16.7976
	PD18769a	674.482	41.9863	5.01816	76.9703	58.38	184.301	1579.54	285.866	0	23.1406
	PD18768a	954.59	201.885	27.1661	114.543	102.594	356.38	85.4387	584.7	114.66	20.667
	PD18756a	460.215	34.6761	6.53195	97.2963	32.8547	205.961	51.3104	575.486	143.133	24.011
	PD22357a	880.631	236.58	0	360.856	103.976	443.056	3823.43	869.679	854.353	97.4399
	PD22355a	3520.53	25.6804	590.385	306.909	722.981	2445.69	503.358	1127.96	0	201.07
	PD22358a	1992.14	90.7938	352.88	212.464	345.051	1296.34	960.257	371.024	0	130.426
	PD22366a	3080.31	108.169	671.505	469.895	556.616	1892.94	1753.2	621.194	0	166.437
	PD22365a	703.607	30.5272	86.991	107.98	117.249	361.077	48.2849	297.993	71.2621	29.6321
	PD22364a	206.834	213.629	59.6448	113.217	67.8681	125.399	615.327	706.619	297.008	22.5155
	PD22363a	3366.49	0	612.901	268.617	681.658	2268.83	465.171	636.643	0	175.764
	PD22362a	557.794	0	70.0672	130.976	102.473	255.136	258.763	298.89	294.74	25.4504
	PD22361a	637.858	255.148	4.11388	272.909	75.7176	323.729	3026.5	812.866	430.786	42.0862
	PD22360a	2780.14	88.5563	833.156	353.711	681.094	1736.04	957.906	468.715	0	180.222
	PD22359a	661.195	26.9624	22.6897	67.6649	43.332	184.452	148.381	436.104	190.099	11.4054
	PD23550a	795.432	164.187	45.4435	149.843	61.5956	253.619	369.438	627.846	453.589	5.5165
	PD18258a	267.833	75.2759	37.3851	60.3534	31.8036	187.51	21.0797	339.127	65.953	18.5569
	PD18257a	701.168	98.3826	17.9677	254.425	86.885	465.821	551.852	558.242	211.847	21.4334
	PD18251a	922.239	358.574	209.188	160.266	188.042	509.003	222.769	580.123	136.387	79.4852
	PD18247a	143.118	148.889	0	386.825	17.7936	151.868	6990.35	565.363	749.715	13.5941
	PD18189a	1008.91	251.177	56.5431	419.875	94.9134	641.793	577.887	760.601	366.245	55.7565
	PD18188a	659.593	223.243	0	69.8863	65.3636	310.912	89.0095	570.871	169.388	38.0859
	PD18149a	907.563	203.65	77.4991	100.707	98.8465	341.043	93.1594	525.957	105.437	37.4306
	PD18116a	492.628	79.2491	68.9703	33.4138	76.7925	168.282	113.638	400.14	73.8309	17.7432
	PD18259a	1784.86	115.091	321.747	222.513	482.446	1543.81	807.58	929.509	224.53	98.8529
	PD13426a	801.383	231.893	46.4375	82.4924	112.055	287.599	65.982	735.301	261.139	60.0561
	PD13607a	633.874	334.389	25.282	204.384	86.4875	467.319	446.299	814.933	207.827	51.9042
	PD13606a	1397.01	217.484	117.543	628.094	220.977	1143.05	286.275	1436.44	333.917	58.502
	PD13605a	448.849	59.544	12.1124	57.0777	43.8441	202.012	64.1665	299.049	32.42	16.9854
	PD13604a	0	304.974	0	5778.2	23.5898	571.3	72849.4	1825.59	14646.4	13.3704
	PD13603a	748.413	158.15	55.5827	241.34	68.9311	374.695	462.668	671.56	190.312	50.947
	PD13602a	2070.53	26.1823	207.916	415.668	148.77	1068.73	367.863	1117.93	193.705	131.859
	PD13428a	1588.98	120.479	18.873	97.0787	93.5431	365.761	153.202	727.985	131.257	66.9307
	PD13427a	378.746	119.407	0	46.4849	36.4031	168.172	12.8693	324.318	49.1615	1.45102
	PD13608a	688.191	261.947	0	112.297	88.8852	231.547	1584.83	754.637	275.965	68.9488
	PD13618a	524.567	144.376	14.7461	60.1306	69.8075	162.694	198.544	450.219	195.74	21.1597
	PD13609a	477.046	157.299	16.2009	211.069	101.367	156.281	2715.87	444.481	322.565	23.6996
	PD13629a	468.884	167.459	44.4381	55.0798	31.1198	180.259	283.537	522.446	268.272	16.0931
	PD13627a	2488.92	551.744	866.528	153.894	509.804	1603.1	794.615	612.716	0	219.578
	PD13626a	292.835	95.0395	44.1138	16.8283	45.1434	150.503	41.933	313.022	50.1583	20.6782
	PD13625a	2234.94	0	0	744.454	561.216	2115.76	633.156	2023.4	689.223	2326.74
	PD13623a	526.762	194.837	34.7742	125.871	48.8194	171.492	1311.53	564.084	857.501	20.3625
	PD13622a	970.345	200.582	105.676	428.118	206.139	1007.62	73.9074	1147.74	166.34	31.155
	PD13620a	813.664	451.681	133.307	361.912	207.463	725.147	292.283	1312.83	226.087	71.9714
	PD13619a	849.296	115.27	38.0193	43.4401	74.6706	194.059	53.3426	591.97	117.557	18.4726
	PD13752a	904.422	93.4698	60.0449	176.433	120.199	434.234	76.2629	603.556	213.347	140.811
	PD13631a	756.265	203.895	22.8579	237.281	88.7872	350.879	195.984	529.978	214.186	14.1784
	PD13630a	916.261	69.0148	84.4524	215.843	160.666	469.717	1163.36	705.505	290.294	52.7989
	PD13760a	1232.81	168.024	168.363	184.191	364.52	1003.96	748.388	534.97	51.1261	80.9858
	PD13758a	951.715	161.963	52.9941	84.7221	99.9971	261.72	19.6097	412.912	146.636	23.9794
	PD13757a	174.549	102.861	33.0137	81.9295	50.7838	90.5508	374.216	317.066	230.573	24.761
	PD13756a	822.084	122.394	0	82.1624	38.7765	357.933	39.2785	520.994	82.3387	23.67
	PD13755a	797.783	157.632	16.6985	39.8661	79.0434	162.749	54.1024	511.163	108.456	6.73366
	PD13754a	588.281	412.192	65.0831	147.01	107.069	300.749	104.697	621.974	77.7313	29.8091
	PD13753a	719.682	83.583	34.4429	281.155	99.5672	383.465	5208	637.577	585.576	24.7746
	PD13764a	1241.08	338.971	251.92	240.545	320.441	762.137	533.849	788.238	165.575	93.6355
	PD13763a	661.594	186.019	42.44	94.9227	144.355	363.377	111.456	738.942	155.081	53.1651
	PD13762a	539.284	118.791	13.474	67.4026	77.3728	211.116	15.2925	443.974	127.602	22.3413
	PD13761a	869.412	17.032	0	71.377	49.0721	202.667	20.9203	344.432	136.294	2.14544
	PD13771a	4662.59	0	776.604	585.424	633.744	2803.97	1845.24	738.09	400.359	228.471
	PD13770a	472.134	128.049	8.9986	173.151	75.0657	394.684	96.9469	555.058	140.094	41.948
	PD13768a	408.804	145.444	5.7321	52.6905	56.5965	105.545	27.7999	457.086	84.308	17.4994
	PD13767a	918.65	37.5083	4.52714	142.508	82.9878	331.263	218.465	578.592	272.662	31.1132
	PD13766a	391.51	125.72	34.399	91.8163	43.4359	111.525	1805.4	430.385	873.783	41.5175
	PD13765a	939.077	62.2364	0	782.903	41.6869	1896.59	172.436	1206.31	395.249	37.9327
	PD14439a	405.797	54.6547	24.806	90.3957	27.22	190.153	32.3796	359.297	89.7851	5.52702
	PD14437a	1106.43	257.219	160.968	372.409	219.313	629.733	399.935	937.964	153.255	92.4992
	PD14435a	906.151	290.925	60.3304	162.745	149.186	478.209	358.922	1007.69	231.412	48.2796
	PD14433a	464.514	257.121	92.2634	115.59	92.2025	140.694	1116.78	676.135	715.66	8.89226
	PD14432a	685.426	98.4131	37.3444	82.446	38.4832	243.82	34.5499	420.812	130.67	36.6128
	PD14454a	747.189	67.8481	56.4493	103.335	134.946	446.737	250.42	542.891	103.76	44.658
	PD14453a	1383.64	569.507	432.086	390.054	269.145	945.257	3750.82	1017.21	882.07	213.888
	PD14450a	519.25	109.418	3.46826	71.1695	23.514	122.95	50.4301	316.051	73.0841	8.01873
	PD14442a	581.33	146.53	46.0179	81.8485	89.5105	250.669	35.9418	408.551	98.2314	15.8437
	PD14441a	1571.99	118.189	198.775	231.056	292.049	1060.16	284.768	531.763	131.65	91.4978
	PD14461a	422.806	146.065	25.7743	50.5835	44.5767	169.784	20.2544	428.855	79.4252	21.9059
	PD14460a	323.759	187.322	60.3604	174.428	56.2237	69.6917	2056.42	744.076	953.88	15.8789
	PD14459a	482.688	88.7323	0	205.441	9.29339	425.094	75.6684	598.88	186.046	28.0426
	PD14458a	357.364	128.874	31.2096	69.4392	45.2532	209.767	36.0362	479.057	117.823	25.5747
	PD14457a	1165.66	173.902	0	446.609	79.8237	996.098	135.655	1048.1	551.887	16.1483
	PD14456a	569.126	89.9065	0	114.971	51.9624	328.603	23.8268	649.121	87.6763	39.7413
	PD14468a	463.354	112.474	1.32852	81.5561	41.7953	173.99	36.3265	482.921	118.944	9.51398
	PD14467a	420.073	73.6369	33.7935	80.3252	39.8447	161.615	113.76	532.337	116.667	16.6306
	PD14465a	803.762	162.786	84.6122	172.405	106.512	479.816	166.604	881.207	167.765	24.8815
	PD14462a	635.213	251.261	0	80.4183	70.2983	229.316	449.705	556.009	307.136	18.5503
	PD17994a	257.68	106.63	21.8471	50.5673	57.6372	75.5151	191.303	385.93	158.51	8.87946
	PD17991a	357.565	112.871	10.144	53.3886	38.9536	110.116	28.1961	389.795	93.5594	5.73642
	PD17981a	580.253	623.942	31.1567	588.105	108.737	1093.35	1090.69	2040	920.486	25.4055
	PD17973a	546.223	99.7872	0	262.352	28.0949	454.009	33.1285	522.642	86.7718	23.0985
	PD14473a	382.228	89.0623	48.6878	45.709	71.4421	209.412	66.5672	497.192	88.6581	20.9601
	PD14472a	769.299	108.391	18.5438	92.9106	86.8715	268.148	220.436	541.999	178.724	19.8384
	PD14471a	656.007	244.88	72.2995	117.734	169.447	526.697	144.009	1088.46	164.107	41.9636
	PD18022a	421.816	67.356	66.7257	83.9557	62.8661	177.005	180.421	420.255	79.6694	14.9899
	PD18020a	4124.97	628.089	1180.84	700.039	1066.45	3556.82	4351.75	1045.61	0	235.942
	PD18017a	670.811	241.808	36.9082	85.0879	71.1357	278.282	103.224	458.782	124.327	22.4107
	PD18049a	831.759	309.375	55.7609	132.504	122.995	263.466	510.545	787.228	298.404	53.8794
	PD18048a	1553.65	473.25	30.2658	139.032	212.587	655.799	274.562	1048.1	168.963	82.7316
	PD18047a	685.473	112.396	26.4246	103.776	47.6195	338.304	118.334	738.988	154.044	14.3191
	PD18046a	866.989	155.15	62.7579	135.6	130.7	382.493	143.916	804.166	149.016	39.3579
	PD18045a	1597.95	697.159	0	861.645	265.91	1319.03	11307.5	2243.69	483.912	160
	PD18037a	1433.49	258.148	66.1169	364.715	82.3579	681.549	247.28	2273.31	476.235	86.6494
	PD18031a	832.619	52.6892	106.697	141.108	114.415	375.032	273.594	622.843	162.227	41.1746
	PD18024a	3780.62	204.111	850.598	501.171	781.13	2561.01	756.417	734.085	0	287.685
	PD18100a	393.571	92.4117	20.1384	112.371	61.9478	247.21	105.798	399.883	93.8926	15.7941
	PD18050a	369.497	321.992	25.6473	100.993	92.3902	498.203	507.512	1205.13	331.357	45.3517
	PD23558a	3736.3	0	503.866	380.825	627.553	2307.36	982.059	844.087	98.2708	205.131
	PD23554a	2224.77	151.842	474.594	229.552	577.536	1756.13	526.757	377.977	0	160.006
	PD23566a	2480.93	0	527.116	211.037	457.76	1687.51	180.499	628.94	0	135.156
	PD23565a	552	466.383	92.4089	416.163	281.785	403.121	4195.69	1354.48	1003.97	90.8738
	PD23564a	17648.5	18479.6	0	776.056	0	1267.67	0	45082.9	1202.44	126.117
	PD23563a	2996.01	0	542.232	341.769	629.756	2261.31	377.7	527.334	0	150.513
	PD23562a	2588.1	279.169	491.682	205.853	333.792	1442.78	754.105	680.243	0	162.732
	PD23561a	3005.7	3306.24	0	3005.35	100.512	1508.19	39583.9	4111.88	3326.12	0
	PD23560a	769.041	183.955	120.074	104.839	152.457	412.374	512.916	495.298	122.923	73.4015
	PD23559a	1790.61	340.213	196.802	244.966	286.631	833.888	579.402	637.141	20.8015	170.947
	PD23570a	443.577	100.999	16.9189	89.9032	37.0923	78.4357	699.849	401.757	383.342	7.94828
	PD23569a	296.304	111.099	68.8941	58.2981	73.5239	149.085	68.3658	106.651	39.8758	31.5251
	PD23567a	2661.56	119.671	518.145	253.464	519.68	1772.35	173.288	761.3	0	157.632
	PD24189a	11138.5	7251.28	0	436.761	0	894.239	0	10169.5	0	298.608
	PD24186a	2931.71	429.124	548.873	199.39	454.993	1483.48	388.308	419.367	0	295.297
	PD24182a	2744.27	348.207	544.19	428.51	403.487	1551.89	2204.6	634.855	0	180.781
	PD23579a	48407.2	12905	0	1566.46	0	6338.42	0	20914.4	0	79.6102
	PD23578a	2671.76	54.0794	402.631	236.383	538.408	1801.36	378.323	417.418	0	132.886
	PD23577a	1669.9	57.5637	222.476	106.148	224.993	731.942	220.346	402.314	0	145.446
	PD23574a	4113.83	10.6765	952.402	439.244	738.362	2648.43	2565.61	748.938	0	204.806
	PD24193a	3432.34	2990.52	0	201.626	0	451.825	578.774	3331.11	273.524	0
	PD24192a	7033.2	371.096	1216.17	511.884	897.92	3444.64	2257.49	806.368	0	325.941
	PD24191a	2607.27	126.527	503.509	202.165	354.608	1088.62	294.861	454.746	0	167.272
	PD24190a	2744.98	601.925	149.108	521.195	572.617	1692.06	681.771	715.833	180.404	1751.1
	PD24199a	854.363	198.565	142.267	128.701	125.618	370.423	302.468	488.145	109.463	49.9505
	PD24197a	7326.86	0	1701.11	816.8	1868.61	5457.89	824.765	909.095	0	507.329
	PD24196a	837.268	78.4814	119.194	200.405	111.992	482.538	292.326	338.562	71.0401	25.5913
	PD24195a	933.856	145.144	57.5358	95.1182	80.8615	265.013	71.0752	442.686	108.059	3.75022
	PD24194a	104.166	758.93	0	674.807	245.867	286.945	8926.84	687.926	1919.44	191.059
	PD24206a	917.126	354.421	160.574	235.387	220.704	557.916	384.19	460.164	251.266	57.4572
	PD24205a	3560.17	0	458.842	344.113	566.5	2127.23	536.604	806.422	84.0921	157.805
	PD24204a	584.015	214.337	19.317	201.614	39.3361	383.884	37.3376	1180.54	103.373	17.2541
	PD24202a	2502.7	228.349	395.321	345.881	480.169	1574.5	1093.01	679.797	0	88.0092
	PD24201a	5996.14	702.319	1202.11	1150.52	2153.73	4374.27	1502.2	1903.78	367.193	484.445
	PD24214a	621.097	199.928	4.85128	286.934	61.4723	601.828	28.6132	1139.3	123.948	39.8589
	PD24212a	3531.42	0	602.825	535.027	669.575	2376.87	743.145	880.219	382.821	101.321
	PD24209a	1350.35	38.0623	0	453.924	263.506	946.152	5997.62	405.154	142.891	119.031
	PD24208a	0	183.289	0	479.819	0	0	19899.2	896.782	6187.56	47.2452
	PD24207a	579.601	284.216	34.1335	225.502	74.4709	244.042	1781.55	923.579	591.224	44.6595
	PD24220a	456.091	258.264	61.3758	207.794	79.6299	457.002	848.676	1006.27	85.9576	44.0918
	PD24219a	741.912	293.817	26.9084	132.938	124.279	364.74	107.141	1329.35	130.048	53.6688
	PD24218a	1418.8	298.477	130.032	162.384	89.1949	207.936	143.962	551.755	168.049	79.0881
	PD24217a	111.3	229.234	0	654.237	51.409	432.357	13331.1	222.943	57.2075	34.0196
	PD24216a	1635.81	908.636	15.9361	363.572	290.804	371.245	4350.73	687.966	978.912	42.6786
	PD24215a	1317.58	810.914	364.035	493.884	423.436	1277.93	635.509	455.714	72.3805	164.95
	PD24225a	394.671	110.467	19.4348	106.988	55.047	187.775	443.273	289.193	203.835	25.3895
	PD24224a	669.266	151.008	62.4624	138.474	87.8218	311.267	176.499	468.773	109.397	18.8987
	PD24223a	592.659	338.998	64.7373	140.549	108.633	181.966	645.345	790.681	541.766	40.1051
	PD24221a	767.395	236.589	99.6266	154.591	127.535	459.69	109.283	225.766	28.0725	33.4459
	PD24314a	1230.55	249.722	103.568	272.06	170.334	608.847	219.959	750.456	79.7537	103.536
	PD24308a	1872.56	330.103	280.036	156.529	266.57	557.417	353.274	707.352	8.77881	114.231
	PD24307a	502.673	163.561	7.06281	69.9209	87.5858	216.618	63.1836	334.905	114.417	20.5524
	PD24306a	1177.58	43.5244	304.757	129.823	256.228	782.024	213.797	242.471	0	71.6477
	PD24304a	2370.64	0	582.38	343.676	621.848	1921.4	301.338	436.069	0	109.001
	PD24303a	1616.85	37.0068	274.587	145.21	304.211	856.863	666.721	257.655	0	110.356
	PD24302a	465.705	136.525	9.09991	36.2374	32.2731	63.6076	70.7787	338.541	78.1754	7.01109
	PD24322a	1166.95	220.807	145.616	200.167	169.041	482.271	1190.2	781.1	317.22	87.7716
	PD24320a	316.207	11560.8	0	299.82	0	0	164.03	2723.73	297.491	0
	PD24318a	1045.56	181.484	44.3707	92.1462	70.7669	250.557	90.9772	595.601	88.2797	35.5846
	PD24336a	1372.68	172.257	76.8933	184.809	210.253	327.358	367.332	389.149	231.283	47.5416
	PD24335a	958.686	144.596	35.8065	144.755	107.73	548.549	428.899	1266.6	224.636	55.2177
	PD24333a	447.08	0	0	578.126	0	302.033	2480.9	1258.4	1200.24	16783.8
	PD24332a	284.097	167.842	44.5385	115.087	106.068	265.319	134.294	617.007	157.85	18.6981
	PD24329a	464.442	96.7617	28.1678	100.939	41.2018	310.58	154.133	767.681	134.704	18.6636
	PD24327a	363.085	537.137	30.0648	755.91	121.357	302.074	10900.5	928.295	2112.12	233.773
	PD24326a	0	315.701	0	1831.28	0	0	17899.4	744.535	4000.51	15.4534
	PD24325a	3635.39	392.84	534.069	499.597	486.858	1553.8	1361.05	1174.53	0	257.747
	PD24337a	2299.41	0	462.151	176.222	302.589	1258.16	391.818	474.336	0	76.8561
	PD3890a	1993.97	0	320.933	176.687	290.493	1028.2	905.461	375.327	15.7923	221.829
	PD3905a	1412.12	101.204	331.581	167.664	320.562	917.821	663.216	363.441	22.6477	95.6861
	PD3904a	2100.23	0	282.351	247.958	277.373	1205.6	671.31	398.973	319.064	36.1561
	PD3851a	616.557	33.8624	54.7087	93.7501	63.95	341.794	76.5338	372.195	117.734	27.5659
	PD4005a	1531.56	71.3974	201.909	331.536	195.531	863.885	2093.25	398.047	99.6917	63.6383
	PD3945a	4125.97	150.961	547.676	636.739	767.851	2261.5	851.483	629.197	60.488	222.561
	PD4076a	552.949	123.149	20.9551	88.0246	34.9594	197.898	155.701	627.689	269.21	16.0522
	PD4006a	3482.56	0	786.546	312.055	648.339	2355.56	500.073	720.28	0	193.417
	PD4085a	869.652	137.828	69.8609	165.052	98.6438	472	105.757	605.607	152.726	37.0363
	PD4088a	356.284	26.2761	17.3629	177.791	9.90198	328.698	156.3	494.425	114.727	22.6786
	PD4086a	591.784	34.5658	62.1613	56.8915	45.6152	239.88	555.523	252.82	49.7363	35.0697
	PD4107a	3361.4	161.175	825.395	446.561	653.346	2112.91	748.246	640.639	467.932	186.201
	PD4103a	1120.23	149.545	95.069	365.668	128.756	705.783	920.693	1112.26	553.067	147.699
	PD4109a	2675.03	488.274	360.677	635.554	392.58	1407.52	1919.09	1687.45	348.543	160.325
	PD4261a	790.806	132.635	0	51.4558	73.4967	203.822	38.1333	427.362	69.5912	2.3059
	PD4255a	1274.51	285.913	112.982	562.352	176.838	847.903	199.27	810.271	103.858	81.5584
	PD4264a	474.203	116.612	20.6236	71.9219	41.5657	166.749	169.233	821.513	246.272	26.7063
	PD4833a	2511.72	0	498.178	247.587	316.218	1279.99	611.903	461.538	0	105.718
	PD4826a	585.484	349.929	99.8026	253.705	176.969	396.477	874.025	681.399	307.134	70.3357
	PD4836a	1828	26.2184	135.607	183.096	157.656	637.892	364.363	672.569	73.4434	48.8501
	PD4844a	4875.88	397.257	865.502	406.03	660.229	2447.19	1349.02	820.097	0	238.471
	PD4841a	2294.8	418.591	432.775	230.004	499.236	1370.33	476.159	795.115	34.9746	189.946
	PD4845a	1639.45	401.856	271.62	245.307	350.221	1134.81	127.748	665.887	45.2077	665.626
	PD4847a	3737.81	830.262	326.039	924.437	647.413	1901.62	272.977	1475.58	300.161	587.606
	PD4872a	1325.33	108.154	210.871	180.9	310.809	911.967	1036.16	369.878	164.319	61.7525
	PD4875a	2694.56	125.934	266.728	295.587	360.422	1424.3	417.003	760.822	76.1011	165.225
	PD4874a	2733.39	0	251.602	463.298	626.45	1660.9	2739.9	532.422	6.85484	346.709
	PD4876a	1943.26	0	284.006	177.961	258.101	903.509	633.802	297.112	16.7422	112.889
	PD4951a	1094.23	6.23996	156.678	62.3768	181.979	567.099	274.735	307.306	40.6993	24.8318
	PD4116a	2786.03	128.234	449.187	313.257	622.26	1893.68	1068.83	392.399	0	145.376
	PD4115a	3824.97	84.105	566.857	470.556	623.606	2094.65	545.771	736.853	43.9899	403.799
	PD4194a	282.714	44.4585	41.814	64.1546	78.3376	171.854	254.601	363.564	83.5608	12.4887
	PD4192a	1158.79	62.9225	461.278	114.136	277.141	537.477	673.522	538.468	39.6853	99.9063
	PD4199a	88.9304	236.877	0	305.144	97.2722	277.863	4167.76	638.874	1124.46	25.3462
	PD4198a	753.859	480.713	157.35	261.984	265.311	504.232	636.544	925.455	418.095	59.1463
	PD4248a	721.593	139.643	37.8539	108.89	108.967	295.25	199.503	368.022	137.806	35.0067
	PD4252a	1111.1	149.756	39.1349	260.361	107.31	710.53	157.416	942.341	137.035	87.0327
	PD5935a	3185.98	341.602	723.523	290.029	388.538	1696.54	1370.29	820.84	0	218.788
	PD5934a	4104.32	0	983.204	340.29	782.605	3056.65	599.94	842.77	0	269.967
	PD5937a	12497.3	4113.14	0	2465.89	0	2579.58	35331.6	11677.8	11042.5	153.499
	PD5942a	2083.37	122.456	200.752	307.304	209.822	927.843	464.497	1133.6	222.022	82.3002
	PD5944a	760.207	162.975	97.2386	156.046	91.5875	328.315	105.215	666.232	140.543	56.7656
	PD5946a	969.17	180.413	32.7879	245.804	111.204	642.798	253.846	1155.04	244.675	47.9411
	PD5945a	3057.25	182.874	741.296	305.267	679.817	2053.74	655.641	554.218	0	176.142
	PD4952a	4491.1	0	564.768	501.248	710.045	2393.96	1326.25	1262.64	198.394	205.108
	PD4956a	4133.6	137.165	854.78	350.274	453.378	2361.41	1533.97	735.001	0	215.933
	PD4955a	2276.28	0	291.053	338.649	336.565	1367.9	523.918	539.071	150.693	119.023
	PD4958a	3030.23	380.086	233.02	460.084	655.946	2086.94	1120.43	597.554	353.251	171.937
	PD4957a	1104.19	101.178	138.682	124.247	205.939	624.809	411.114	368.123	95.7226	58.5598
	PD4969a	331.504	97.2817	23.8015	55.6939	55.45	137.122	35.2432	239.711	49.6241	8.65222
	PD4972a	370.202	66.7784	0	36.4101	29.3164	184.124	28.4527	324.659	65.1368	27.918
	PD4977a	0	261.11	17.9403	2047.57	0	0	31853.2	1678.1	8717.4	69.3411
	PD4975a	3081.79	0	598.382	198.363	506.712	1362.95	495.365	699.764	0	129.412
	PD4978a	770.952	193.018	141.834	209.397	103.225	411.767	903.384	591.408	359.629	53.7388
	PD4980a	1046.51	218.964	44.8941	371.847	114.695	927.004	184.379	727.686	88.4239	40.4566
	PD5925a	2863.01	398.468	512.148	316.472	502.144	1726.52	1461.88	447.731	0	138.982
	PD5932a	3265.56	281.669	640.272	316.321	451.274	1881.04	1910.98	580.937	0	144.312
	PD5930a	1354.75	20.3015	236.205	163.422	209.204	774.764	543.47	372.562	0	80
	PD6711a2	748.332	84.4048	3.99878	27.2335	46.045	146.272	94.8106	537.772	171.181	26.3046
	PD6684a	3720.9	605.847	962.657	445.04	621.659	2431.71	2820.76	764.208	0	381.391
	PD6466b	482.202	237.609	0.796813	89.372	50.6322	152.596	83.8643	469.314	181.561	5.50749
	PD6728b	830.202	2.13429	104.303	108.753	134.03	579.208	211.686	422.055	44.3642	44.1819
	PD6727b	1749.56	329.787	225.179	264.383	150.981	825.788	1202.58	1396.98	203.147	89.3591
	PD6722a	1318.98	12.8385	33.831	663.021	179.556	991.229	6024.99	316.428	270.929	66.8149
	PD5951a	597.842	241.049	8.89417	141.688	93.9641	395.344	217.667	1195.51	235.392	37.8689
	PD5950a	422.919	237.512	21.2826	196.186	51.9939	293.073	42.1222	782.209	82.7678	31.9531
	PD5948a	4674.06	1850.7	1498.33	441.271	889.354	2599.99	753.912	952.769	0	444.073
	PD5953a	542.572	248.149	28.5147	63.6147	92.1125	299.873	35.2019	636.729	106.188	32.8231
	PD5960a	1403.03	155.786	140.234	126.328	249.541	873.675	251.983	524.714	143.956	59.0089
	PD5959a	720.689	245.496	57.1368	58.9071	100.877	201.855	213.182	551.609	319.089	18.6145
	PD6016a2	355.627	129.176	32.4262	62.7034	27.4318	155.88	476.537	418.406	245.055	18.7232
	PD5964a	425.856	50.2333	81.4606	95.6208	68.4451	333.694	97.9774	300.362	92.3172	16.8032
	PD6045a	521.418	172.615	52.3815	131.525	59.9425	192.231	538.721	381.807	324.179	10.7261
	PD6047a	3358.07	353.156	257.688	653.531	205.706	1414.71	508.433	1945.11	453.174	91.7046
	PD6046a	727.57	160.935	29.4682	193.678	84.1417	631.983	137.773	775.691	222.608	23.9201
	PD6404a	2772.56	0	372.616	175.97	284.961	822.234	817.459	742.828	10.0032	319.502
	PD6048a	480.12	134.387	39.1336	204.689	105.68	677.083	244.162	859.687	283.876	43.4909
	PD6405a	0	1042.18	0	1270.72	264.527	1321.92	28948.4	1221.47	0	121.938
	PD6410a	2075.85	494.649	512.496	185.49	435.771	1664.53	934.001	550.66	0	99.6655
	PD6409a	2300.35	133.383	729.297	408.433	644.584	2278.86	1194.47	501.808	0	204.243
	PD6406a	1487.2	225.964	444.131	204.665	337.536	1111.04	396.444	365.252	0	124.268
	PD6412a	7102.22	6129.96	441.409	513.45	327.287	2411.94	495.646	6261.12	0	741.501
	PD6411a	2281.15	87.7726	505.528	258.151	440.134	1414.7	762.512	408.496	0	114.427
	PD6413a	1502.1	0	224.257	164.694	251.897	940.977	848.966	372.415	48.2594	53.7411
	PD6415a	2665.7	413.108	674.218	355.473	508.023	1614.98	1978.1	684.413	56.6892	158.264
	PD6414a	632.609	109.38	51.6651	75.2324	63.3147	151.928	114.265	346.197	137.415	63.9363
	PD6416a	1037.26	0	189.719	139.765	278.698	617.597	528.391	199.112	0	230.859
	PD7069a	823.125	171.108	59.0602	253.234	110.386	408.465	2073.02	783.355	402.166	56.8028
	PD7203a	114.46	158.794	15.834	138.525	54.7814	207.055	410.257	229.6	148.104	36.8253
	PD7202a	699.449	241.149	82.8948	512.953	104.54	971.465	479.151	1505.94	498.688	57.4767
	PD7204a	558.36	166.746	2.15731	95.052	68.5237	252.162	117.634	649.204	239.425	18.1485
	PD7211a	3029.41	0	553.057	312.863	516.03	1976.91	590.357	790.26	0	174.724
	PD7205a	1308.72	617.866	190.527	326.391	374.244	835.699	2716.52	947.398	232.01	131.382
	PD7217a	2887.94	310.524	454.28	286.217	414.497	1548.29	1688.81	702.896	99.9613	281.372
	PD7238a	585.438	106.087	35.3975	70.2198	53.2912	185.56	227.358	624.185	315.43	16.4485
	PD7220a	494.957	182.063	27.6352	99.1594	41.3425	267.954	457.067	754.953	371.08	34.9476
	PD7240a	1282.2	542.193	377.28	238.397	190.812	560.865	360.322	1181.42	143.019	94.8307
	PD7249a	791.786	252.46	119.872	270.568	140.244	483.31	1432.17	665.897	349.763	33.5182
	PD7248a	3797.07	688.609	1028.19	518.353	807.548	2600.77	1705.81	884.197	0	299.331
	PD7243a	1882.58	157.09	102.135	533.745	267.618	1442.24	596.146	1150.78	516.129	124.714
	PD7305a	602.039	308.487	20.67	419.165	69.0838	905.703	621.066	1338.27	440.644	46.6469
	PD7304a	519.523	118.766	52.4004	92.4447	63.1953	316.069	189.942	433.459	119.323	45.3485
	PD7250a	3092.5	94.9209	661.015	183.04	361.914	1520.54	526.136	616.682	0	216.07
	PD7307a	824.365	125.606	0	353.371	151.28	574.581	5010.38	486.059	617.014	66.0086
	PD7306a	1201.7	351.298	272.322	550.313	231.092	927.647	873.962	1434.09	745.904	270.37
	PD7322a	448.889	119.731	21.5131	218.438	21.7482	403.046	37.4402	609.26	79.2604	43.6014
	PD7321a	1924.58	103.221	336.723	192.389	288.436	1099.34	1094.66	539.232	0	116.995
	PD7316a	1895.49	38.8874	422.252	181.098	407.775	1307.46	477.598	464.685	0	137.495
	PD7341a	652.561	92.5974	100.983	213.038	81.4292	402.816	607.495	618.263	118.687	57.012
	PD8610a	1823.84	0	248.623	257.302	329.781	1029.17	651.727	347.064	77.3773	104.577
	PD8609a	358.853	235.184	37.1346	146.355	101.048	73.9919	2396.02	694.165	1050.68	44.6865
	PD7428a	4673.02	544.98	1541.15	526.86	1077.77	3568.57	1649.82	964.806	0	341.779
	PD7426a	3708.27	1094.55	1106.05	777.655	762.271	3516.85	5520.89	689.539	0	359.528
	PD8611a	2190.97	467.815	376.437	140.773	335.773	1132.53	1026.92	456.962	0	157.045
	PD8612a	225.886	168.566	34.033	78.2681	104.803	294.568	204.232	639.034	189.972	23.0356
	PD8617a	696.473	168.621	34.3221	58.7069	96.0168	190.384	36.9964	434.617	102.979	22.8914
	PD8615a	834.879	171.063	83.8615	144.347	91.6778	384.139	1790.8	551.688	42.5548	51.7556
	PD8614a	499.865	87.7322	12.2509	51.7776	42.8222	222.456	44.6159	311.61	108.088	19.0139
	PD8619a	1052.78	137.629	160.591	179.448	137.351	525.862	347.06	757.199	99.9756	61.4038
	PD6731a2	1749.35	310.347	144.751	307.348	270.285	1170.27	3564.54	568.104	49.5629	87.6975
	PD6730b	3546.74	87.003	724.827	380.993	649.981	2391.43	628.266	738.268	0	184.145
	PD6729a2	1860.62	164.839	167.28	143.168	201.951	760.239	249.541	912.783	66.8054	102.153
	PD6732b	961.983	157.621	66.9346	99.5639	120.093	373.346	466.162	454.618	68.6444	62.9714
	PD7067a	1762.18	475.482	551.068	187.876	392.629	788.446	559.879	810.76	15.5465	204.599
	PD7066a	1195.63	44.7332	248.123	111.708	171.113	696.621	355.922	574.137	0	58.4706
	PD6733b	540.667	573.997	127.375	273.603	189.772	574.046	955.489	963.886	285.374	55.527
	PD9570a	237.572	90.8258	4.24161	57.1184	36.0955	174.545	205.2	410.9	207.263	4.71735
	PD6044a	799.35	281.534	58.4748	90.8164	106.059	233.894	148.057	623.845	126.716	28.4198
	PD4613a	369.565	58.7582	0	84.4547	25.7581	101.289	908.324	351.417	291.45	12.0749
	PD4983a	812.682	125.516	27.1162	40.1434	48.2044	143.759	33.6622	394.732	82.5138	12.223
	PD7219a	111.317	340.945	0	602.45	45.7877	225.411	8825.6	521.144	1012.14	0.373523
	PD7209a	391.337	74.3509	0	108.538	15.0313	244.381	81.1029	563.06	160.68	24.4494
	PD4072a	0	82.2577	0	1029.16	18.246	0	23654.6	216.548	4357.09	0
	PD5956a	1154.51	66.2594	0	362.348	281.811	1158.66	127.167	756.013	235.694	16.7236
	PD5961a	414.932	120.905	43.2073	151.295	35.1667	322.139	175.522	678.861	344.91	21.8097
	PD9605a	959.319	144.211	75.7531	241.888	136.265	596.618	128.826	812.968	222.808	45.3548
	PD4959a	1632.6	104.802	242.397	188.721	410.678	960.119	210.912	572.012	85.3504	81.8565
	PD4267a	451.525	96.3556	13.5544	56.6651	38.6816	237.699	534.817	586.365	58.29	18.9237
	PD9582a	335.007	93.0797	100.861	130.657	95.4736	553.285	269.257	867.633	201.197	71.0804
	PD4604a	3072.6	274.374	601.629	308.857	687.912	2114.22	739.532	741.476	213.545	195.767
	PD6417a	377.8	103.346	26.8815	41.0379	44.5181	139.415	88.9871	584.231	63.8827	30.6935
	PD4953a	2743.17	28.5198	349.976	386.006	424.464	1494.86	489.363	499.676	138.447	107.902
	PD4967a	606.875	152.838	11.472	154.75	82.2631	266.914	1209.65	493.206	198.836	23.7376
	PD9573a	519.977	66.519	0	24.5641	60.9158	186.074	37.6176	651.945	48.7548	12.1897
	PD4986a	886.983	76.0496	74.7986	52.3607	85.0775	256.654	29.3223	387.76	51.1197	53.4988
	PD9589a	431.673	61.4805	24.1973	60.1465	46.6508	171.73	109.182	353.622	131.428	18.1568
	PD7199a	333.297	47.4249	2.85712	59.8969	21.5448	160.395	36.2192	397.606	49.9562	7.45688
	PD9000a	3271.24	77.686	619.045	462.233	545.865	2149.23	1057.84	611.37	174.231	182.018
